# Genome-wide CRISPRi screening identifies OCIAD1 as a prohibitin client and regulatory determinant of mitochondrial Complex III assembly in human cells

**DOI:** 10.1101/2021.02.16.431450

**Authors:** Maxence Le Vasseur, Jonathan R. Friedman, Marco Jost, Jiawei Xu, Justin Yamada, Martin Kampmann, Max A. Horlbeck, Michelle R. Salemi, Brett S. Phinney, Jonathan S. Weissman, Jodi Nunnari

**Affiliations:** Department of Molecular and Cellular Biology, College of Biological Sciences, University of California, Davis, CA, 95616, USA; Department of Cell Biology, University of Texas Southwestern Medical Center, Dallas, TX, 75390, USA; Department of Cellular and Molecular Pharmacology, University of California at San Francisco, San Francisco, CA, 94158, USA; Howard Hughes Medical Institute, University of California at San Francisco, San Francisco, CA, 94158, USA; Department of Microbiology and Immunology, University of California at San Francisco, San Francisco, CA, 94158, USA; Institute for Neurodegenerative Diseases and Department of Biochemistry and Biophysics, University of California at San Francisco, San Francisco, CA, 94158, USA; Chan-Zuckerberg Biohub, San Francisco, CA, 94158, USA; Proteomics Core Facility, University of California, Davis, CA 95616, USA; Whitehead Institute, Cambridge, MA, USA; Department of Biology, Massachusetts Institute of Technology, Cambridge, MA, USA

## Abstract

Dysfunction of the mitochondrial electron transport chain (mETC) is a major cause of human mitochondrial diseases. To identify determinants of mETC function, we screened a genome-wide human CRISPRi library under oxidative metabolic conditions with selective inhibition of mitochondrial Complex III and identified OCIA domain-containing protein 1 (OCIAD1) as a Complex III assembly factor. We find that OCIAD1 is an inner mitochondrial membrane protein that forms a complex with supramolecular prohibitin assemblies. Our data indicate that OCIAD1 is required for maintenance of normal steady state levels of Complex III and the proteolytic processing of the catalytic subunit cytochrome *c_1_* (CYC1). In OCIAD1 depleted mitochondria, unprocessed CYC1 is hemylated and incorporated into Complex III. We propose that OCIAD1 acts as an adaptor within prohibitin assemblies to stabilize and/or chaperone CYC1 and to facilitate its proteolytic processing by the IMMP2L protease.
