## Supplementary material for "Genome-wide CRISPRi screening identifies OCIAD1 as a prohibitin client and regulatory determinant of mitochondrial Complex III assembly in human cells": Source data 3

Protein.Ids	logFC	AveExpr	t	P.Value	adj.P.Val
C1QBP	6.740637236	18.89964925	28.46022813	2.26E-07	0.000162248
MRPS14	5.200026285	18.12934377	21.73306316	1.04E-06	0.000373567
CYC1	5.173035942	18.1158486	17.80285177	3.21E-06	0.000574913
SAMM50	4.494173073	18.72446084	6.10536285	0.001058562	0.015069957
MRPL17	4.354766939	18.88055967	4.764120598	0.003555997	0.031238755
SLC25A12	4.219707826	17.63918454	15.50699723	6.96E-06	0.000712556
NDUFAF2	4.164714731	18.69020112	4.466580032	0.004799724	0.038667437
COX5A	4.149009731	18.84597107	3.543807058	0.013215101	0.071242309
BAX	4.071680394	18.63675498	3.985766174	0.00800598	0.056087455
DNAJA3	3.986764667	17.52271296	14.48836098	1.02E-05	0.000903114
MRPL18	3.926351172	18.90311181	3.021540246	0.02484224	0.105395776
RHOT1	3.919027445	18.50011342	3.772875788	0.010153653	0.062760077
IMMP2L	3.882854267	17.47075776	15.58260361	6.77E-06	0.000712556
MAIP1	3.87872009	17.46869068	12.84955766	1.98E-05	0.001093133
MTHFD2	3.703077307	17.38086928	13.17396755	1.73E-05	0.001031275
MRPS35	3.700984009	18.74466396	2.939688579	0.027527846	0.110265171
MRPS18B	3.508761757	18.99512844	2.406237016	0.054944835	0.169079172
PTCD3	3.508740292	17.28370078	10.78317353	5.21E-05	0.001965571
MFN1	3.502262553	18.63165724	2.740785792	0.035467277	0.127150188
TIMM10	3.440756159	17.24970871	14.20836078	1.13E-05	0.000903114
CYB5R3	3.407726239	18.43784474	3.0318341	0.024525294	0.104670451
DNAJC19	3.402983892	17.23082258	8.466995263	0.000192861	0.004609378
TIMM44	3.395360031	17.76008719	6.526950676	0.000753867	0.012570298
CHCHD3	3.39529138	17.53283232	8.097527274	0.000244594	0.005657228
RMDN1	3.376946416	17.21780384	12.15619107	2.69E-05	0.001207258
SNAP29	3.319130812	18.17691402	3.495443308	0.013985799	0.073235586
PTGES2	3.28995075	17.17430601	12.27180466	2.56E-05	0.001207258
MRPL34	3.260305716	17.73339994	5.993414914	0.001161953	0.015524659
MRPL37	3.233409592	17.14603543	13.54823077	1.48E-05	0.001031275
UQCRQ	3.233251983	17.14595662	11.96113467	2.95E-05	0.001242385
MRPL57	3.214018687	18.10327673	3.809444008	0.009742693	0.061691652
MTFR1L	3.201508032	17.75284607	4.821690264	0.003360247	0.030888423
APOO	3.134394939	17.0965281	13.17851142	1.72E-05	0.001031275
HSPB1	3.102355172	19.04309913	1.731536596	0.136590823	0.291475059
TIMM50	3.091218233	18.91109704	3.669197412	0.011428361	0.067720121
CCDC51	3.083625124	18.02480068	3.700585947	0.011024473	0.065871227
TIMM29	3.036604685	18.1384615	3.210094187	0.019684967	0.094330024
VWA8	3.036504033	17.93546398	3.899622027	0.008806694	0.057930272
MRPL47	2.95289301	19.88662639	2.389471375	0.056182093	0.171786146
CS	2.926720633	16.99269095	12.26522553	2.56E-05	0.001207258
GPD2	2.9210064	19.52382255	2.483910049	0.049577864	0.160123101
MRPL20	2.908911811	17.59485704	4.437311718	0.00494677	0.039409266
HINT2	2.871298638	16.96497995	9.142089241	0.000127776	0.003664606
MRPL48	2.86590322	18.34536614	4.51163838	0.004582941	0.037769758
UQCRB	2.833649611	16.94615544	10.2824232	6.75E-05	0.002306133
FDXR	2.824106007	17.72453847	3.615867138	0.012153062	0.068908364
CLIC1	2.82209728	18.31297428	2.228741145	0.069645006	0.188435733
NDUFB6	2.818921236	19.30731302	2.231609854	0.069377165	0.188434433
BCKDHA	2.817663884	16.93816257	11.04652537	4.56E-05	0.001817735
IDH3A	2.815567673	17.97818663	2.836202427	0.031385926	0.120987684
TOMM40	2.800136985	17.45062422	5.581582949	0.00165649	0.017995503
MRPS27	2.798312584	19.86484655	2.088901454	0.084093911	0.213813243
TOMM70	2.750294921	19.49004751	2.205689544	0.071836761	0.19076651
COX6B1	2.743647908	18.27246331	2.548280499	0.04555248	0.152569539
TOMM20	2.739037449	18.09715212	2.440853522	0.052480542	0.164316805
PDHA1	2.737509457	17.99620392	2.809661856	0.032467502	0.122285378
ALDH4A1	2.716290331	17.49061311	4.177595743	0.006501011	0.047563516
MRPL15	2.710851327	17.59971665	3.735416676	0.010594875	0.064377333
SFXN2	2.707176931	17.45676175	5.035947739	0.002732378	0.026474528
FKBP8	2.687101361	17.8792908	2.565502456	0.044535681	0.1507573
MRPS15	2.677183999	17.76345735	3.071027924	0.023358443	0.102721303
ARMCX3	2.667747953	17.30082618	5.768492227	0.001406943	0.016812974
ENDOG	2.643440549	20.06598469	1.78973859	0.126210747	0.278213197
YARS2	2.615831569	19.12484951	2.630365288	0.04091877	0.14173313
ACADM	2.612802302	20.19521921	1.744734279	0.134165621	0.287154477
MRPS36	2.589624077	16.82414267	10.35127978	6.51E-05	0.002306133
AK4	2.581447673	17.31474709	5.375712156	0.00199223	0.019911315
SCCPDH	2.57021416	16.81443771	8.558872219	0.00018205	0.004501021
GCAT	2.558989716	17.61162897	3.624559903	0.012031513	0.068908364
ATAD3B	2.544065988	20.57399638	3.842646943	0.009385656	0.060626263
RAN	2.523197988	22.23979132	1.097257085	0.316640981	0.471943183
OGDH	2.497049703	20.44081911	1.519943883	0.181816533	0.337280537
BCS1L	2.469768823	17.28917132	4.28397876	0.005805743	0.04337272
HSPE1	2.469521603	20.65108845	1.409833937	0.210672234	0.371135115
NDUFA7	2.453905297	20.31469476	1.614112525	0.160142767	0.31895101
MRM2	2.437575821	16.74811854	9.865561457	8.46E-05	0.002637659
COX4I1	2.428268124	16.74346469	6.469594594	0.000788683	0.012851946
NDUFA4	2.414894272	17.60825642	3.592003476	0.012493846	0.068908364
SLC30A9	2.403429977	18.4934123	2.777426541	0.033835789	0.124010081
GFM1	2.399973461	17.74165963	2.424469799	0.053631954	0.167191787
MRPS31	2.390196541	19.4914095	2.016729925	0.09272746	0.226853882
DAP3	2.380040272	17.40682578	3.119561237	0.021997161	0.100458374
MRPS34	2.33732212	18.39378337	2.910904808	0.028546291	0.113709393
DLST	2.281500718	17.73163429	3.521748496	0.013560588	0.072021789
HADHB	2.253733103	20.5564061	7.900283474	0.000278751	0.006056502
ABCB8	2.249845613	18.37386433	2.456879288	0.051379614	0.163005237
STT3B	2.248744833	16.65370305	8.782470318	0.000158557	0.004128523
PCCA	2.246245134	17.24418974	4.68278267	0.003855121	0.032519077
OAT	2.229291956	16.64397661	7.423160403	0.000386993	0.007499297
SUPT16H	2.219175217	18.13859554	1.876111035	0.112233433	0.26042515
STOM	2.20579208	17.74504544	2.493545305	0.048951962	0.159781642
SLC25A24	2.178914792	18.45977063	2.561230098	0.044785642	0.1507573
CCDC58	2.177511422	20.65629884	2.727765704	0.036067323	0.128021141
PDK1	2.16676463	16.61271295	8.837662707	0.000153314	0.004128523
ECHS1	2.165468204	18.93088617	2.063458773	0.08703929	0.218206891
HADH	2.132229247	18.5669368	2.340781948	0.059944823	0.174844678
PITRM1	2.115502778	18.26767283	2.442808112	0.052344937	0.164316805
BCKDK	2.097378348	16.73726311	9.614857824	9.73E-05	0.002906671
RAB7A	2.097200571	18.24032336	2.823762002	0.031887949	0.122265558
APOOL	2.080803508	20.55865468	7.612197726	0.000339116	0.007151351
RAB14	2.070624005	17.27684939	3.207482352	0.019747794	0.094330024
PCCB	2.069853281	18.34791452	2.351688837	0.059079444	0.174844678
NCLN	2.04749864	17.65997269	2.365151982	0.058029356	0.174844678
IMMT	2.042504601	22.52991542	6.956836486	0.000542724	0.009728336
DECR1	2.018044223	16.53835274	5.967883977	0.001187134	0.015524659
PPIG	2.012415552	18.7510638	1.856602132	0.11524878	0.264850562
ALDH6A1	2.006457443	17.85090655	2.949229467	0.027199061	0.109623845
SCO1	1.99184864	22.08145422	5.942762895	0.001212526	0.015524659
RAB1A	1.969586072	16.80185496	7.500209052	0.000366589	0.007499297
ACADS	1.967729667	17.03665344	3.373736875	0.016156002	0.080467539
MRPL4	1.94862709	17.25041931	2.083288242	0.084734798	0.214593367
PHB2	1.945582569	27.28720376	7.166681007	0.000465058	0.008549919
PRDX3	1.942350692	19.26741573	1.626002125	0.157589262	0.316502803
MRPL49	1.938134469	17.57399232	3.423182657	0.015232174	0.078237755
MRPS9	1.93011047	18.9091102	1.833165164	0.118978667	0.269325653
GFER	1.907442764	16.48305201	6.401170557	0.000832673	0.013267264
NDUFB10	1.905443545	18.67576319	1.830777608	0.119365338	0.269325653
OXCT1	1.886598594	17.65450557	3.324201404	0.017144198	0.084775102
TIMM10B	1.873523642	16.46609245	5.780098558	0.001392932	0.016812974
PARP2	1.85477952	17.62368075	1.832573473	0.119074377	0.269325653
FLOT2	1.852759259	22.61237411	3.523955437	0.013525573	0.072021789
AIFM1	1.837526468	22.02584248	6.067819221	0.001092007	0.015069957
MRPL51	1.822058597	16.44035993	5.64946354	0.001560396	0.017804791
TIMM13	1.814765668	20.83877181	2.744356869	0.03530459	0.127150188
COX7A2	1.809016439	17.89235579	2.250283214	0.06765976	0.186261941
NDUFB1	1.80670522	19.5922386	2.318636989	0.061743144	0.177079338
RAB10	1.789849868	17.11799216	3.952555273	0.008304557	0.056708258
DNAJC11	1.78680198	20.97153243	4.31327912	0.005629312	0.042966223
OPA1	1.785577158	23.84044632	4.783031417	0.003490296	0.031238755
RPL10	1.782581405	19.7913537	1.334870804	0.232682518	0.389797583
RSL1D1	1.770366607	18.05584658	2.158676354	0.07653197	0.200267964
LAP3	1.770049578	16.71288217	4.312668696	0.005632925	0.042966223
NDUFA8	1.757578681	18.60817321	1.83555302	0.118593198	0.269325653
TMEM109	1.750111932	18.90831193	1.61745354	0.15942122	0.31839837
HADHA	1.747539962	24.11185824	6.066790915	0.00109294	0.015069957
PHB	1.747423324	27.28585578	5.788758355	0.001382582	0.016812974
FLOT1	1.746814326	21.41844002	3.484903138	0.014160322	0.07357211
PCMT1	1.728999689	17.75737422	1.61106074	0.160804599	0.319023798
ATAD3A	1.720339675	24.54248051	3.953153475	0.008299069	0.056708258
ECI2	1.717243586	17.18632282	2.221942305	0.070284104	0.189450009
PTPN1	1.695366844	17.09949969	2.20910786	0.071507263	0.19076651
MRPL22	1.682153549	17.78636525	2.080741811	0.08502719	0.214593367
EIF4ENIF1	1.678215177	16.36843822	3.054998337	0.023828145	0.102920359
COA7	1.67373138	16.77834913	1.438060937	0.202893116	0.360978571
MRPS21	1.665879339	18.14198558	2.148239086	0.077616849	0.201635074
PAM16	1.665236492	18.77228585	3.494980586	0.01399341	0.073235586
LETM1	1.64652544	19.64195154	5.441438651	0.001877208	0.019911315
SPTBN1	1.639534349	16.34909781	4.759395138	0.003572633	0.031238755
HP1BP3	1.617533015	17.8150504	1.343762843	0.22996628	0.386149468
ARMC1	1.614863136	19.07148211	1.255646376	0.258188363	0.412306873
MGST1	1.611645834	16.33515355	1.745028391	0.13411206	0.287154477
NDUFV2	1.605363242	19.45287751	1.173213578	0.287324891	0.443991264
AFG3L2	1.603028291	23.22308	6.108011563	0.001056247	0.015069957
ABCB10	1.59421625	16.32643876	6.323654121	0.000885974	0.013809634
MFN2	1.589721572	20.38308119	2.792322385	0.033195901	0.12312582
MRPL9	1.584561044	19.57129154	5.129190899	0.002501839	0.024572859
COX5B	1.583652767	19.18094454	4.104726868	0.007031535	0.050416103
LARS2	1.583280269	17.86211143	1.958981034	0.100284595	0.239588637
MRPS10	1.581987271	18.13300272	2.793407586	0.033149798	0.12312582
MRPL55	1.579554081	18.26877322	1.635645991	0.15554699	0.314161105
OCIAD1	1.561323748	25.97593299	6.267790053	0.000926833	0.013844567
DTYMK	1.559169989	17.66193286	2.125700355	0.080014204	0.204164357
YME1L1	1.557466236	22.15897544	2.504573798	0.048245861	0.158680195
PNPT1	1.556649413	18.39959771	3.594648401	0.012455554	0.068908364
CEPT1	1.549405119	18.6197301	1.658753831	0.150757183	0.310611782
ATP5PD	1.54444357	20.97298252	4.283736741	0.005807226	0.04337272
ATP5MG	1.540890363	20.50373802	5.645100132	0.001566377	0.017804791
ALDH1B1	1.537899805	17.22911469	3.145301453	0.021310743	0.097947452
SPG7	1.517564575	21.15507287	6.528602584	0.000752891	0.012570298
MRPL2	1.516093997	20.29918495	3.420732338	0.015276549	0.078237755
VDAC1	1.483760767	21.01311288	2.698134988	0.037474116	0.132359315
DNM1L	1.483543948	23.36261388	3.078478502	0.023143589	0.102431812
SLC25A13	1.456432841	20.97087287	5.628572846	0.00158927	0.017804791
AK2	1.451123503	23.07397989	4.371445032	0.005296763	0.041733835
SDHA	1.446548784	20.02712622	3.605688916	0.012297126	0.068908364
CSN1S2	1.441009547	18.8368509	1.052317247	0.335142602	0.493423502
SAP30BP	1.438522127	19.93683623	0.976268969	0.368466623	0.520615177
SLC25A11	1.434196724	17.74495262	2.341323344	0.059901554	0.174844678
SUPV3L1	1.433158302	17.5853667	2.338732991	0.060108876	0.174844678
ATP5ME	1.422675456	21.98276562	3.154579956	0.021069115	0.097947452
MRPL13	1.417845949	20.68128159	2.948768561	0.027214846	0.109623845
NDUFA5	1.415432781	18.65096736	1.317746791	0.237995325	0.396126252
DDX50	1.414055729	16.2363585	3.373486011	0.016160845	0.080467539
NNT	1.403698894	19.16183369	5.371725504	0.001999463	0.019911315
MTHFD1L	1.400599866	18.63582513	1.243987428	0.262145045	0.415836276
ATP2A2	1.39842831	16.22854479	1.346659735	0.229087606	0.386149468
PMPCB	1.386250334	17.98111783	1.579494059	0.167806483	0.325423125
MRPL27	1.37714132	20.85372549	4.587490468	0.004242648	0.035371843
NOP58	1.374221005	18.87220031	1.16027636	0.292147705	0.447585266
MT-CO2	1.372835198	21.57512769	3.395087509	0.01574968	0.079981025
LASP1	1.357352511	19.37533003	0.994117989	0.360414975	0.514903936
RHOT2	1.356541362	20.01057364	2.285724162	0.064521289	0.18213293
NSDHL	1.349167801	16.20391453	5.383903405	0.001977463	0.019911315
PDE12	1.336784909	18.67519338	1.239992378	0.263513105	0.416263158
GCDH	1.333584942	18.58935415	3.100188586	0.022529799	0.100961663
ETFB	1.332817977	20.23712612	4.853011014	0.003258926	0.030888423
PAFAH1B3	1.329570516	18.69657805	1.120409283	0.307447811	0.463109413
TRAP1	1.327260751	22.57727863	4.498336942	0.004645758	0.037852368
UBXN1	1.316318458	16.97083114	1.95427216	0.100927756	0.239588637
NIPSNAP1	1.313107228	20.2920901	4.093223873	0.007119669	0.050542603
VIM	1.301201042	19.58853442	0.868165906	0.420295516	0.566400403
MRPL45	1.298310655	20.13020419	2.562856945	0.044690284	0.1507573
SMN2	1.284193285	20.02199952	0.746164913	0.485145994	0.61133511
MRPL23	1.272732713	20.6756456	3.904157971	0.008762354	0.057930272
MRPL39	1.267849375	20.16409514	3.630815515	0.011944882	0.068908364
CDC42EP1	1.245709518	17.62747654	1.804471293	0.123709513	0.276323117
SDF2L1	1.238322912	16.53241608	3.154860864	0.021061847	0.097947452
PPOX	1.233393137	17.84790682	1.296070471	0.244877193	0.399038517
ATP5F1C	1.231879622	21.88008115	5.386945469	0.001972011	0.019911315
MRPL11	1.227636566	21.3841186	3.600604403	0.012369807	0.068908364
MRPL41	1.222827217	22.18674466	3.607664966	0.012269008	0.068908364
UQCRC1	1.222448742	22.42678064	2.1693314	0.075440648	0.198135327
ABCF1	1.206342904	16.84628152	1.647687164	0.153032971	0.313383923
MRPS23	1.202097501	19.58637158	3.786061416	0.010003271	0.062368221
PLIN3	1.199797984	18.33125123	1.26506642	0.255030212	0.412306873
MRPL24	1.193160853	19.90911548	3.939176229	0.008428362	0.057010715
HSD17B12	1.191660092	18.3007504	1.315901226	0.238574409	0.396126252
GADD45GIP1	1.190645712	21.09682916	2.812307843	0.03235788	0.122285378
CDK1	1.190060502	18.28016368	1.304177288	0.242282757	0.396213933
DBN1	1.187033274	16.7028318	1.109794171	0.311634488	0.466260383
HTRA2	1.18547259	21.04651336	2.98874083	0.025882393	0.107136987
CLPB	1.181761838	18.71804831	1.04538228	0.338075818	0.496722052
SLC25A6	1.17781569	18.32598216	3.718987927	0.010795125	0.065042899
PSMD6	1.177120654	19.54916894	0.807646181	0.451623846	0.587684751
UQCRC2	1.175870425	21.21212406	3.241866055	0.018938098	0.091747408
SUCLG2	1.173664748	16.61432748	2.744522456	0.035297066	0.127150188
BUB3	1.172855551	19.76556229	0.79373339	0.459060562	0.591989969
LONP1	1.164208456	18.96087786	2.359810094	0.058443635	0.174844678
CFL1	1.152719764	18.14585359	1.231929619	0.266293277	0.41871114
ATP5PO	1.149142694	23.43282528	2.997833671	0.025589344	0.107136987
VDAC2	1.147370445	23.41123139	3.149406967	0.021203454	0.097947452
VDAC3	1.138172362	20.58301851	3.094868341	0.022678543	0.100996991
SLC12A2	1.127476784	17.46821462	1.756596867	0.132021979	0.286847755
SUB1	1.126666143	17.36225258	0.935423296	0.38742925	0.533179986
TFB1M	1.124530616	18.81468206	0.895381719	0.406749144	0.554447027
PDIA4	1.1185393	19.4157665	0.790096307	0.461019092	0.59283098
CANX	1.11851506	17.09079148	1.439212616	0.202581454	0.360978571
SART3	1.094003964	17.74389918	1.06331848	0.330532559	0.487637541
SHMT2	1.090424712	22.18564446	2.295643457	0.063670464	0.181879374
SRRT	1.090411846	20.63823138	0.577888281	0.585392767	0.690657237
ACO2	1.090286739	20.99423692	2.883530453	0.029553043	0.116425999
FSCN1	1.086854969	18.28612516	1.13865331	0.300363514	0.454282135
ATP5F1B	1.0858882	24.75399516	3.01034046	0.02519218	0.106251725
SFXN1	1.078911968	20.21705131	3.805594587	0.009785063	0.061691652
RCC2	1.073082706	19.30772203	0.811617268	0.449517271	0.587684751
STOML2	1.071182361	21.92513485	3.390287267	0.015840036	0.079981025
NFS1	1.070432272	16.65068637	1.609529619	0.161137641	0.319023798
MRPL12	1.059943387	19.33903223	4.68527673	0.003845533	0.032519077
SARNP	1.045655711	19.66299853	0.728149941	0.495289514	0.620843674
PYCR1	1.045349626	21.1704236	2.288041073	0.064321496	0.18213293
NDUFA13	1.043649974	22.3528224	2.144824926	0.077975171	0.201834649
TUBB6	1.033680651	17.97719247	1.032063047	0.343768409	0.500979571
NDUFS3	1.032441824	20.59469627	3.762487173	0.010273919	0.062960686
DDX21	1.027535584	16.67713874	0.786391901	0.463020012	0.59283098
TSFM	1.014679692	20.16822512	2.183885335	0.073976005	0.195002926
CTPS1	1.012668509	18.62860597	0.88437698	0.412186144	0.557944081
TIMM8A	1.003913719	17.65476004	1.012370145	0.352328158	0.509313083
MRPS22	1.000983591	19.35713756	3.300806966	0.017634016	0.086599927
RAB5A	0.999284991	18.05609818	4.31266455	0.00563295	0.042966223
MRPS11	0.999059939	18.05788308	3.979971574	0.008057194	0.056087455
EPB41	0.989198518	18.03029591	1.142297759	0.298965112	0.454148273
ATP5F1A	0.985360867	23.5105957	3.197193935	0.019997439	0.094330024
CKB	0.96607177	19.56770776	0.639531516	0.547263867	0.667326859
MRPL14	0.965651631	19.39851843	3.061418316	0.023638794	0.102721303
ACAA2	0.958696347	18.03003207	3.803453907	0.009808715	0.061691652
IARS2	0.955350396	20.99752396	2.059779082	0.087473955	0.218532495
MFAP1	0.952076077	16.02579086	2.387844782	0.056303688	0.171786146
PYCR2	0.951609326	19.23698553	2.807068729	0.032575324	0.122285378
PSMA5	0.947543214	18.61710095	0.839638397	0.434855823	0.57632463
RPLP1	0.939346573	19.21593839	0.628805395	0.553784406	0.670715235
KIAA1143	0.936550292	16.93667134	1.371814055	0.221585409	0.37918076
SLC25A46	0.932218618	16.95961586	0.855809543	0.426556772	0.571665805
IDH3B	0.903842334	19.39375694	2.591662753	0.043037314	0.146941687
HK1	0.901856638	19.37133736	2.135460478	0.078966798	0.203434015
PDHB	0.893378351	20.47932338	3.572851554	0.012775062	0.069391815
RAB5C	0.889849689	16.96635717	1.864369628	0.114038607	0.262912159
NDUFS2	0.880115925	21.1767802	3.57799467	0.012698856	0.069391815
POLR1D	0.875600993	17.58453115	1.025394732	0.34664771	0.504150929
HSPA9	0.871741163	24.04681346	3.638697511	0.011836719	0.068908364
CLN6	0.871327056	18.3129935	0.951190368	0.380020479	0.528051712
SLC25A10	0.8675296	17.56385118	1.36354447	0.22402669	0.382445564
RPL10A	0.862144923	18.26767682	0.883891462	0.412427284	0.557944081
TALDO1	0.852914055	18.51316267	0.761229871	0.476774762	0.606112596
SUPT5H	0.845609161	17.94147719	0.965249405	0.373508643	0.523473213
ALDH18A1	0.841006313	21.54976208	1.042851156	0.339151623	0.497278685
MRPL50	0.840061752	20.99937765	3.063293137	0.023583809	0.102721303
ATP5MF	0.818218507	18.34135442	1.407888034	0.211218546	0.371185533
MDH2	0.817105828	22.80908469	1.251910414	0.259450442	0.41289156
FH	0.813754291	20.92089682	2.248712842	0.067802464	0.186261941
PFKM	0.809581007	17.8467727	1.084776887	0.321691583	0.477542164
ACAT1	0.803667777	19.9680701	1.850854001	0.116152607	0.266074821
EXOC7	0.793369975	16.19802968	1.712343214	0.140194853	0.295393094
RBM27	0.784753426	18.22326114	0.730525359	0.493943743	0.620843674
CLPX	0.783484956	19.52695046	1.312244083	0.239725664	0.396126252
SAFB	0.781640246	18.89229757	0.615038816	0.562224314	0.674547496
HSD17B10	0.771814735	21.66296963	2.728286222	0.036043125	0.128021141
TARS2	0.763679237	19.41658565	2.490688527	0.049136656	0.159781642
RCC1L	0.758259023	18.11548522	0.720748925	0.499498545	0.622852968
ETFA	0.75125482	20.28869774	2.900546237	0.02892279	0.114572601
MRPS28	0.74939822	21.21155819	1.628386741	0.157081876	0.316369958
NDUFA10	0.741066289	20.68712763	2.606075553	0.04223494	0.145588711
SIRT2	0.729606036	15.89413365	1.751866886	0.132872637	0.286956869
EMC4	0.728049427	17.50713141	1.163894979	0.290791772	0.446461886
KIF4A	0.716126438	17.67596374	0.866219936	0.421276984	0.566400403
RTF1	0.708343583	17.43638228	0.649605958	0.541183988	0.662165392
CHRAC1	0.701041389	17.85594798	0.712835353	0.5040259	0.62740724
AARS2	0.692293611	19.26977531	1.664686322	0.149550771	0.309014128
FOXRED1	0.689231843	20.45041622	2.668556384	0.038937584	0.136186574
PC	0.689191299	21.06431024	1.719645026	0.138812891	0.293595407
SLC25A5	0.684683364	19.8425412	2.679513142	0.038388422	0.134924013
PRDX5	0.671615839	19.49370862	1.454188129	0.198569199	0.357723909
EIF4G2	0.669660782	17.91493249	0.676586455	0.525115777	0.648858042
MCCC2	0.668671972	19.86874075	1.565092342	0.171097179	0.329776015
H1-10	0.661733232	16.805548	0.816691818	0.446835727	0.585706062
PGD	0.65799172	17.87481787	0.752846214	0.481420821	0.608570314
HSD17B8	0.650776375	19.36383324	2.488951894	0.049249293	0.159781642
PCK2	0.650436404	21.80376816	1.344070178	0.229872916	0.386149468
ACADVL	0.650157832	19.16153774	1.795516692	0.125223846	0.277211856
SRSF10	0.641073074	17.80964565	0.663349755	0.532959687	0.65545814
DIS3	0.635279819	19.00762849	0.480492289	0.648732707	0.73598315
NDUFB4	0.633576728	22.42957511	1.939785105	0.102932794	0.242772413
HSPD1	0.633198246	24.02274587	1.377220367	0.220002578	0.378277813
CHCHD1	0.627850368	17.1284709	0.556291779	0.599119178	0.700280836
EHD1	0.625665412	17.87638436	0.787634577	0.462348096	0.59283098
PPP2R1A	0.623947043	16.74845726	0.5619257	0.595520343	0.698834837
RBM7	0.622782081	17.45760234	0.447485099	0.67100074	0.750132202
NDUFS7	0.622615387	21.04486181	2.005460013	0.094155313	0.228845285
SF3A3	0.605878409	18.14851975	0.598786974	0.572289647	0.680483709
ERP29	0.593535395	19.71783889	1.234836357	0.265288024	0.418047282
GTF3C3	0.589622083	16.68277786	0.873628066	0.417549814	0.563810201
PRRC2A	0.581035663	18.40354768	0.572729313	0.588654698	0.691910522
ACIN1	0.576784804	17.18706561	0.462667283	0.66071027	0.744857333
SCAMP3	0.557281859	19.44799179	1.601674116	0.162856798	0.320232079
RPL11	0.555612996	22.65652349	2.130994954	0.079444246	0.203434015
UBR5	0.552097889	17.85933317	0.614439878	0.562593309	0.674547496
PGAM5	0.547473409	20.35378654	0.953621628	0.37888802	0.528051712
SLC2A1	0.545328559	18.10493835	0.582280588	0.582624075	0.689342347
COPG1	0.544754654	17.59897099	0.690433091	0.516991824	0.641320308
TOP1MT	0.536468359	17.12947847	0.457209229	0.664400442	0.747841627
HUWE1	0.521387928	17.69172925	0.633185793	0.551115628	0.669328739
MRPL28	0.516371306	18.55101568	2.231561013	0.069381716	0.188434433
RSRC1	0.511398275	16.61879964	0.603323514	0.569468993	0.678254598
RRBP1	0.501443967	17.35328607	0.625343132	0.555899532	0.672141592
BOLA2B	0.494830283	17.96244483	1.140106198	0.299805363	0.454282135
IGF2BP2	0.489828751	16.87333667	0.530128053	0.61599596	0.714674924
DHX30	0.467787412	21.46346469	0.848246653	0.430423274	0.574085101
IPO4	0.445118736	17.68797855	0.450019087	0.669277614	0.749800077
EDC4	0.432574696	18.0160971	0.450251952	0.669119377	0.749800077
NSUN2	0.432380439	17.91784416	0.50139888	0.634831597	0.728278808
GTF2I	0.416805584	17.33228807	0.552561835	0.601508726	0.701271149
TFIP11	0.398809388	17.82235122	0.367626293	0.726394057	0.791526655
RPL23	0.36717208	21.42891889	1.639355399	0.154768289	0.313746665
RPS20	0.356625483	18.18512001	0.358247575	0.733030353	0.795132773
RPL15	0.347661446	19.90728375	1.187083458	0.282230814	0.438007561
CRKL	0.335959022	17.60449254	0.381441922	0.716666147	0.785702794
RPS4X	0.326879353	20.30856469	1.485931382	0.190308669	0.347204366
SCFD1	0.314081247	16.57511383	0.361250083	0.730902985	0.795132773
RBM4	0.309539613	17.00465885	0.400984879	0.703005899	0.775454555
NDUFS1	0.295389221	21.72765365	1.402486885	0.212741774	0.372932882
TUFM	0.295046937	23.73306218	1.165548875	0.290173844	0.446461886
PCM1	0.293448085	17.85982419	0.27407516	0.793672203	0.845878577
NDUFA12	0.289056483	21.74124117	1.349603962	0.2281977	0.386149468
LRPPRC	0.27695331	21.95032473	0.804943067	0.453061872	0.588487975
COLGALT1	0.266990774	17.68571424	0.324480424	0.757132362	0.813888911
MCCC1	0.254207627	18.43778496	0.751619788	0.482103122	0.608570314
ANAPC1	0.25262905	18.26093405	0.226491573	0.828709567	0.87123865
PSME3	0.238961434	17.39517654	0.263921296	0.801107458	0.850954144
NECAP2	0.23259666	18.9048471	0.510162005	0.62905311	0.727469484
RPS15A	0.231416743	23.54207934	0.994953694	0.360041472	0.514903936
RPL21	0.228001071	23.4286119	0.951252272	0.379991612	0.528051712
PRPF8	0.216800688	18.84613381	0.152459712	0.884069043	0.913368161
SF3A1	0.213717255	19.45344099	0.304443216	0.771581016	0.825706849
ESYT1	0.199654935	19.05659745	0.397898391	0.705155327	0.775454555
RPL27A	0.187968305	24.09304309	0.787001272	0.462690438	0.59283098
JPT2	0.185889113	18.57632835	0.634421354	0.550364323	0.669328739
RPS16	0.181639571	23.14509822	0.782629634	0.465058522	0.594379608
FIP1L1	0.173965567	17.14732061	0.113415364	0.913583817	0.936638247
EXOSC9	0.152965831	16.8658646	0.120271027	0.908388833	0.93445451
NUMA1	0.141458936	18.20673252	0.131350799	0.900003695	0.928493021
PSMD5	0.136397858	18.80160682	0.492268074	0.640883009	0.730545497
RPA3	0.13506475	17.00245886	0.243337585	0.816250301	0.859400097
RPL22	0.133321096	22.98483928	0.504961617	0.632478821	0.727909012
HNRNPUL2	0.132033141	19.93511049	0.213319497	0.838490448	0.875105751
RPL9P8	0.117368819	23.51877973	0.496077233	0.638354744	0.728822216
RPL3	0.107480569	20.85509771	0.370888274	0.724092026	0.791423754
RPS14	0.107175531	22.93050843	0.501438904	0.63480514	0.728278808
MCM2	0.104734215	20.56794152	0.343905473	0.743228162	0.801345251
RPS6	0.098418593	22.92532553	0.446506935	0.671666491	0.750132202
KRT5	0.096055409	17.92950673	0.07955693	0.939304628	0.955282561
RPL38	0.090241103	22.05876613	0.414869047	0.693374804	0.769581632
COPE	0.085369278	18.6382773	0.064874753	0.950485384	0.960462072
PRMT5	0.080998636	17.90854894	0.077819589	0.940626901	0.955282561
GTF3C5	0.07610862	17.84098276	0.083325876	0.936436863	0.955085677
RPL24	0.072936854	23.26973961	0.306348716	0.770202485	0.82546365
RPS9	0.063605692	22.22196585	0.247989917	0.812819733	0.857046689
RPL6	0.062434925	24.84799798	0.256048734	0.806888195	0.853302118
RPS24	0.057460914	21.74882079	0.189559508	0.856213248	0.891008562
RPS19	0.054019346	19.47862398	0.213678622	0.838223348	0.875105751
RPS3	0.053981458	23.52337514	0.260134412	0.80388641	0.851766317
TUBA1C	0.051893543	19.9050661	0.223531254	0.830904851	0.872267611
PARK7	0.050498098	20.60448015	0.214679408	0.837479134	0.875105751
NDUFA2	0.049376265	19.46714902	0.208418164	0.842138208	0.877635313
SEPTIN2	0.032470616	16.38685034	0.053235662	0.959357803	0.966094867
RPS8	0.029486778	23.85704861	0.124720962	0.905019494	0.932326117
SEC22B	0.026081117	18.23043532	0.079555146	0.939305986	0.955282561
RPL14	0.024784342	22.27270562	0.107026233	0.918429552	0.93939228
NDUFA9	0.023110467	19.72451863	0.087504843	0.933258354	0.953199771
BMP2K	0.021285941	19.08188031	0.067889078	0.948188806	0.960462072
RPS29	0.014939184	19.2617733	0.064087625	0.951085176	0.960462072
MTHFD1	0.009910749	19.10838733	0.032199779	0.975408773	0.979507129
SART1	0.008557961	16.92686642	0.006232622	0.995239166	0.995239166
RPL7	-0.003232392	23.46835012	-0.012065146	0.990784144	0.992167921
NCL	-0.0087581	21.34360116	-0.028683295	0.978093421	0.980829346
P4HB	-0.013845613	18.21922553	-0.034047403	0.973998351	0.979462577
MSN	-0.016694912	19.1709552	-0.058299939	0.955496455	0.963559716
EIF4A2	-0.031293228	18.55600647	-0.114360988	0.912866968	0.936638247
RPL23A	-0.03818656	21.7484934	-0.169803382	0.871021163	0.902488691
FUS	-0.044923894	18.82614885	-0.065249633	0.950199739	0.960462072
PRKCSH	-0.06988296	18.62674582	-0.251902648	0.809938094	0.855265999
TUBB	-0.070304746	22.17245588	-0.273668251	0.79396971	0.845878577
TTLL12	-0.089172341	18.6919844	-0.173585331	0.868181756	0.900848508
RANBP1	-0.090912063	21.44503843	-0.307744002	0.769193658	0.82546365
RPL32	-0.097050075	21.41047266	-0.354088502	0.735981525	0.797128027
TOMM22	-0.103023531	20.10734748	-0.405095243	0.700148165	0.773507295
MCM5	-0.118234736	20.93604241	-0.506212897	0.631653623	0.727909012
PRDX6	-0.121124052	21.01214025	-0.439174639	0.676667428	0.753370413
EBAG9	-0.124558542	18.04133505	-0.218605036	0.83456173	0.874825673
RPL12	-0.13102555	21.6859674	-0.496299117	0.638207637	0.728822216
PSMA1	-0.131480261	18.59075069	-0.497894426	0.637150505	0.728822216
PDCD6IP	-0.131506575	18.28078609	-0.35051151	0.73852367	0.797678909
ZPR1	-0.135829351	17.11281432	-0.178611556	0.864411552	0.898236352
RPSA	-0.14138003	20.94208492	-0.621052305	0.55852783	0.673063128
ACTL6A	-0.143155775	17.91964526	-0.112298433	0.914430646	0.936638247
RPN2	-0.15268439	18.17054899	-0.621033873	0.558539137	0.673063128
RO60	-0.159064206	18.52900085	-0.408144711	0.698031526	0.772358957
MIF	-0.169967322	22.37618083	-0.61162022	0.564332457	0.675503124
CHD1L	-0.170911828	20.59996608	-0.482843326	0.647161467	0.735719371
PSMD2	-0.17733007	18.18624624	-0.413066368	0.694621747	0.769774022
ZC3HAV1	-0.177424244	20.95084541	-0.475444795	0.652112806	0.738649102
MSH2	-0.18130015	18.14922181	-0.632215449	0.551706116	0.669328739
PPP1CA	-0.181612372	17.24966658	-0.36879988	0.725565472	0.791526655
HSPA8	-0.184623176	23.51607345	-0.756912422	0.479163475	0.608071171
ATP6V1B2	-0.193709134	18.59072021	-0.482375309	0.647474091	0.735719371
ALDOA	-0.195200396	20.50763299	-0.656358246	0.537133281	0.658332586
RPL4	-0.199072089	24.335617	-0.819288795	0.44546792	0.584982598
PA2G4	-0.199689263	20.2498124	-0.770760223	0.471531519	0.600511722
POLR1C	-0.200805352	20.42162836	-0.828778449	0.440495792	0.579652892
MACF1	-0.20173005	18.04478809	-0.55641962	0.599037376	0.700280836
EEF1G	-0.208554925	21.21878248	-0.38713963	0.71267122	0.782519547
MVD	-0.213114508	18.76600893	-0.798980255	0.456245709	0.590484068
MLEC	-0.221009906	23.21438915	-0.604506519	0.568734843	0.678254598
HSPA1A	-0.222726103	22.30361437	-0.944732426	0.38304145	0.530070038
RBM3	-0.226864363	19.5118273	-0.466861605	0.657881661	0.742836458
HSPA5	-0.230662301	22.40635931	-0.808497929	0.451171411	0.587684751
LRRC47	-0.241140389	19.34536934	-0.722968207	0.498233868	0.622358334
PDIA6	-0.24675688	23.1067987	-0.828577085	0.440600873	0.579652892
STMN1	-0.247048644	21.10513032	-0.887048947	0.410860981	0.557944081
PPP1R7	-0.247121051	19.58696931	-0.964605079	0.37380514	0.523473213
VCP	-0.24850757	19.10954434	-0.728862164	0.494885748	0.620843674
RPL7A	-0.248830258	22.22493882	-1.116209526	0.30909851	0.464619772
XRN2	-0.253089982	18.46004084	-0.576859219	0.586042567	0.690657237
AHCY	-0.255798165	20.18016585	-1.165014872	0.290373234	0.446461886
RBBP6	-0.256867864	22.18527316	-0.359539592	0.732114596	0.795132773
SRM	-0.258147289	21.24794573	-1.041230844	0.339841779	0.497278685
NPEPPS	-0.260037942	17.15662071	-0.377845391	0.719192978	0.78726926
MMTAG2	-0.265764914	19.58679086	-0.961771057	0.375111472	0.524278607
RPS3A	-0.269072535	23.6836975	-1.000931813	0.357378727	0.514539252
RPL37A	-0.276083671	15.95606266	-0.450311588	0.669078855	0.749800077
PRPF38A	-0.276112866	20.86547341	-0.8325634	0.438524052	0.579045572
NOP10	-0.282163874	19.46396064	-0.688177134	0.518309715	0.641844673
IMPDH2	-0.288576837	18.8344425	-0.884782027	0.411985052	0.557944081
DDX28	-0.292350784	17.81278105	-0.168100482	0.872300363	0.902509899
RPL13	-0.294627822	23.63946945	-1.156422315	0.29359782	0.448847841
RPS25	-0.30180865	19.38604902	-0.808848643	0.450985213	0.587684751
HNRNPD	-0.302214968	18.10021582	-0.550357669	0.602923388	0.701779333
CYRIB	-0.305255876	18.85379074	-1.255626807	0.25819496	0.412306873
SNRNP27	-0.306032314	24.17154274	-0.944069361	0.383352689	0.530070038
ARL6IP4	-0.311760481	19.27619456	-0.675455242	0.525783156	0.648858042
MDH1	-0.318333279	19.74018616	-0.982680945	0.365557826	0.519019726
CAPZA1	-0.320197793	19.30418209	-0.575937127	0.586625185	0.690657237
MCM6	-0.322894923	21.01916551	-1.215205579	0.272142277	0.426971581
PHGDH	-0.325552636	21.26968553	-1.095714408	0.317261666	0.471943183
PAICS	-0.325845675	18.92866311	-1.036528446	0.341851237	0.499200279
GLUL	-0.325865371	18.87421126	-0.846953514	0.431086987	0.574085101
EEF1D	-0.330134393	21.04110518	-0.72596218	0.496531187	0.621313893
HSP90AA1	-0.332245241	22.17527986	-1.192257335	0.280350695	0.436033511
CCT7	-0.333327878	19.61157274	-1.137118768	0.300953995	0.454282135
NCBP1	-0.334144896	18.91640501	-0.555411515	0.599682613	0.700280836
ACP1	-0.335088097	15.59306255	-0.595471288	0.574356587	0.681810717
PRPF31	-0.335769755	16.76391154	-0.259642029	0.804247973	0.851766317
SERPINH1	-0.336906361	21.03994226	-0.968026792	0.372232716	0.523473213
PKM	-0.337880056	22.50490162	-1.455580067	0.198200056	0.357723909
VARS1	-0.338873864	18.49824556	-1.392475976	0.215591836	0.374284132
DDX46	-0.340784141	25.58485128	-1.147516586	0.296972283	0.452078825
ATP6V1A	-0.344321855	19.05580997	-1.303209316	0.242591236	0.396213933
LUC7L2	-0.346481956	26.15170147	-1.063565974	0.330429453	0.487637541
RABL6	-0.348189175	22.25513241	-0.977424582	0.367941021	0.520615177
SNRPD3	-0.349034834	19.74067313	-0.669019936	0.529590328	0.652433446
NONO	-0.35585781	20.4732004	-0.997736731	0.358799888	0.514903936
SF3B3	-0.357075235	22.2263465	-0.704256269	0.50896522	0.632457648
RPL36	-0.366072913	23.53273191	-1.519125538	0.182016587	0.337280537
ENO1	-0.366370307	21.77768339	-1.726875203	0.13745766	0.292454428
TCOF1	-0.369561048	21.15277553	-0.588291288	0.578847948	0.686006577
ADAR	-0.369829895	18.70771623	-0.993917627	0.360504569	0.514903936
ACOT7	-0.371472154	18.30458482	-1.108518506	0.312140842	0.466260383
DDX42	-0.373712781	19.40512531	-0.751826656	0.481987987	0.608570314
KRT10	-0.374683764	22.03611938	-0.440907038	0.675484196	0.753222657
SND1	-0.375047253	21.27693752	-1.255843506	0.25812192	0.412306873
MCM3	-0.377141961	20.69902105	-1.384079924	0.21800918	0.376656825
HSPA4	-0.378082696	17.82227957	-0.799606679	0.455910475	0.590484068
PRDX1	-0.378746212	20.68528357	-1.251135746	0.259712822	0.41289156
RPL35A	-0.381090255	24.28861311	-0.853428758	0.427771139	0.572223707
KIF2A	-0.381903686	18.17789112	-0.911900858	0.398690787	0.546053974
PCNA	-0.384400773	19.52059733	-0.77978893	0.466601929	0.595291073
DHX9	-0.384647659	20.58236453	-1.520773774	0.18161387	0.337280537
FUBP1	-0.38580199	22.02592051	-1.306662221	0.241492457	0.396213933
VPS35	-0.387954297	20.51928561	-0.836932975	0.436255841	0.577113355
SF3B1	-0.388663065	20.6586888	-0.965791577	0.373259299	0.523473213
TCP1	-0.389346617	20.56116988	-1.412793633	0.209843801	0.370586219
GAPDH	-0.389762755	21.4328514	-1.60093653	0.163019119	0.320232079
RPL19	-0.39298099	25.51492161	-1.400681742	0.213253112	0.372932882
MCM4	-0.39809035	20.21647869	-1.584185872	0.166747577	0.325423125
PPM1F	-0.399472368	20.28135914	-1.495545159	0.187871188	0.343631739
RPS7	-0.400202056	23.24947831	-1.578944033	0.167931041	0.325423125
PSMC3	-0.407307223	21.64841781	-1.523748119	0.180889276	0.337280537
HSP90B1	-0.41267077	21.93269459	-1.638706624	0.154904211	0.313746665
LARP1	-0.4163273	19.97773654	-1.75327358	0.132619088	0.286956869
CPSF6	-0.417636388	19.50321468	-0.616572288	0.561280254	0.674547496
DDOST	-0.418609569	21.45270947	-1.239811255	0.263575277	0.416263158
PARP1	-0.419056705	21.27015925	-0.844856709	0.432164803	0.574085101
TPD52L2	-0.421176495	17.29215141	-0.433459021	0.680578453	0.756550002
SSRP1	-0.422427157	18.41113639	-0.943349388	0.383690865	0.530070038
TBCA	-0.423130024	19.84686929	-1.528187437	0.179812884	0.337280537
ALYREF	-0.429931289	18.47361564	-1.176472624	0.286120835	0.443085613
RTCB	-0.434272747	20.44902776	-1.575743058	0.168657684	0.325950295
RPS21	-0.435387044	19.11323423	-1.962526994	0.099803016	0.239588637
PPIA	-0.435823902	22.52260525	-1.381211008	0.218840868	0.377184862
PRKDC	-0.438245886	19.99808481	-1.303473517	0.242507004	0.396213933
CCT3	-0.440996535	21.53058886	-1.287394193	0.24768143	0.401781868
PRDX2	-0.44467958	20.34612431	-1.653921286	0.151746896	0.311755083
TKT	-0.445276809	19.56016675	-0.933626472	0.388280673	0.533328051
SNX2	-0.445555675	17.99964436	-1.797960578	0.124808738	0.277211856
DDX17	-0.447684048	20.13951372	-0.865109216	0.421837957	0.566400403
CHD4	-0.45987879	18.23693421	-0.270329505	0.796412244	0.847221927
ILF3	-0.462174491	20.44629226	-1.86559064	0.113849535	0.262912159
RPL5	-0.466205921	21.755	-2.029226276	0.091170046	0.223866173
GMPS	-0.467541248	20.35741989	-2.046044557	0.089116108	0.221208804
SRRM2	-0.471474248	25.95715786	-1.0024705	0.356695943	0.514539252
KHSRP	-0.475694951	22.29967509	-1.28808809	0.247456105	0.401781868
EEF1B2	-0.477557214	19.86047741	-1.60780237	0.16151414	0.319023798
TPD52	-0.480536088	20.35245807	-1.788077896	0.126495819	0.278213197
CCT4	-0.482152932	20.20190091	-1.908743124	0.107365749	0.249939097
GART	-0.483073624	21.01574853	-1.926104738	0.104863178	0.246514422
SYNCRIP	-0.483376703	19.54380755	-2.045662265	0.089162265	0.221208804
FKBP4	-0.485955718	19.91274351	-1.310338097	0.240327643	0.396126252
PSMC1	-0.486935363	18.64665452	-1.398783581	0.213792021	0.372965643
CLNS1A	-0.491226456	18.88609456	-1.920060648	0.105727647	0.247734389
SF3B2	-0.491899591	22.53734766	-1.817814333	0.121486747	0.272206242
TNPO1	-0.493044913	19.62018864	-2.238848545	0.068706078	0.188023886
XRCC6	-0.493478287	21.52771201	-1.74546412	0.134032749	0.287154477
FLNC	-0.500602084	19.05436525	-1.310388613	0.24031167	0.396126252
MAP4	-0.504268317	18.07319303	-1.195682965	0.279111856	0.435050436
MSH6	-0.505473565	19.81665759	-1.951933348	0.101248754	0.239588637
SNRPE	-0.507063788	21.0844423	-1.720462152	0.138659073	0.293595407
HNRNPM	-0.509485313	23.10579663	-1.982215322	0.09717151	0.234585767
TRIM28	-0.513482156	21.99474256	-1.54640075	0.175460017	0.333699821
HYOU1	-0.51391672	19.35500797	-1.419621655	0.207944076	0.368138031
PFN1	-0.515702671	20.1939324	-1.553676026	0.173749428	0.333008869
CARM1	-0.51927624	15.99415968	-0.472897311	0.653822242	0.739417267
EIF3A	-0.521838172	19.94064056	-1.019301813	0.349295701	0.50594953
SRSF2	-0.523023185	19.16355527	-1.553067591	0.173891875	0.333008869
EEF2	-0.52397437	22.0738559	-1.441282517	0.202022424	0.360978571
HSP90AB1	-0.524147601	23.56044712	-1.705296189	0.141541376	0.296740252
DYNC1H1	-0.530449867	19.46557418	-2.289025778	0.064236778	0.18213293
SREK1	-0.531348271	19.95363648	-1.25645461	0.257916042	0.412306873
DDX23	-0.533431735	15.26261476	-1.643748403	0.153850964	0.313383923
FKBP1A	-0.540742813	18.40640881	-0.299329493	0.77528509	0.828434291
RPS23	-0.545136645	21.16582001	-1.644741363	0.153644349	0.313383923
MCL1	-0.546139965	17.68827827	-0.325669639	0.756278169	0.813888911
CCT6A	-0.547034142	22.51789054	-2.014409881	0.093019584	0.226853882
HNRNPK	-0.548580782	20.99559355	-2.358006379	0.058584222	0.174844678
PABPC4	-0.55006865	18.63976195	-1.525663925	0.180424008	0.337280537
ELF1	-0.551847133	17.99525648	-1.50733871	0.184921188	0.340844451
MCM7	-0.552247194	21.56118469	-2.254219073	0.067303474	0.186261941
NOP56	-0.554801364	19.61730331	-1.358970196	0.225387594	0.383854882
RARS2	-0.555827596	16.4682275	-0.657199003	0.536630278	0.658332586
SRSF11	-0.567567306	24.22972505	-1.393609073	0.215267494	0.374284132
RBM39	-0.571826283	22.24108128	-1.480257475	0.191761148	0.348966353
UGGT1	-0.57542864	16.0994736	-1.428437443	0.205514848	0.364737985
THRAP3	-0.577063447	20.12844942	-2.036342842	0.090295085	0.222479642
AP3B1	-0.586354066	18.58256145	-1.519840689	0.181841749	0.337280537
LUC7L3	-0.588650363	22.08689796	-1.795261434	0.125267282	0.277211856
KPNB1	-0.589037902	21.16576028	-2.523701175	0.047046826	0.156169324
RUVBL2	-0.589502565	20.96965321	-2.378990734	0.056970459	0.173083979
HAX1	-0.590425593	22.12601169	-1.818167959	0.121428382	0.272206242
C11orf98	-0.592175267	19.04563897	-2.265507122	0.06629248	0.184231428
GANAB	-0.592981262	22.23579573	-2.216199629	0.070828681	0.190202864
FARSB	-0.594071237	19.02379423	-2.337262832	0.060226877	0.174844678
CCT8	-0.597890884	21.66958488	-1.710809629	0.140486813	0.295393094
RPN1	-0.598982388	21.83839927	-2.324467181	0.06126426	0.176411543
ZNRD2	-0.603008344	20.07342862	-1.496177814	0.187711818	0.343631739
SMC2	-0.60336042	18.56379458	-1.582237991	0.16718642	0.325423125
PUF60	-0.603920597	25.36142986	-1.57896694	0.167925852	0.325423125
EIF4G1	-0.604672552	20.18667185	-1.352146388	0.227431772	0.386149468
SRSF3	-0.609209356	22.55857218	-2.477204722	0.050018459	0.160783979
RPL18	-0.609245184	25.30963007	-2.131997817	0.079336762	0.203434015
MTA2	-0.610625506	18.14739111	-1.318984961	0.237607534	0.396126252
DDX3X	-0.610682515	20.04707416	-1.551890298	0.174167818	0.333008869
HNRNPL	-0.616719834	18.91716161	-1.196224569	0.278916427	0.435050436
MAT2A	-0.618498284	19.48775979	-1.764978829	0.130527718	0.284463143
EFTUD2	-0.61894688	19.8476555	-1.517081343	0.182517222	0.337280537
SNRPA	-0.623625303	22.06629714	-2.5971577	0.042729496	0.146588748
RPRD1A	-0.624572217	18.78365161	-2.358262681	0.058564223	0.174844678
HNRNPU	-0.626843546	23.28087194	-2.184744565	0.073890464	0.195002926
STIP1	-0.635836769	21.47953373	-2.468315688	0.050608967	0.161273908
FASN	-0.638792884	22.12275438	-1.348716945	0.228465474	0.386149468
ABCF2	-0.645214371	18.35810207	-1.314238646	0.239097164	0.396126252
FLNB	-0.645605986	19.56315547	-1.909096869	0.107314162	0.249939097
XRCC5	-0.657308299	20.40658766	-2.413927946	0.054386937	0.168698678
PABPC1	-0.659040866	17.98910699	-1.495777203	0.18781272	0.343631739
TRMT1	-0.661557914	18.80083594	-2.07838599	0.085298619	0.214593367
SRSF4	-0.66663302	22.77391317	-2.789541047	0.033314378	0.12312582
SF1	-0.667979306	20.06145098	-1.775846314	0.128615218	0.281468399
prpL	-0.673047251	26.02151383	-2.206210602	0.071786433	0.19076651
RPL17	-0.673438379	20.35433751	-2.661230583	0.039309471	0.136819857
PSMA6	-0.674289468	18.97394048	-0.988920719	0.36274478	0.516047633
ATXN2L	-0.675471296	19.90555574	-1.95368003	0.101008927	0.239588637
SNRNP200	-0.678227135	18.08885506	-0.844466991	0.432365348	0.574085101
H4C8	-0.678705225	19.54165848	-1.473093452	0.193609943	0.351438807
SEPTIN7	-0.680238016	19.3575558	-2.809054302	0.032492729	0.122285378
ACLY	-0.681028481	21.1520417	-2.964167145	0.026692874	0.109364519
YARS1	-0.692674397	17.16112116	-0.796944447	0.457336408	0.590829197
DDX5	-0.693216948	16.80650015	-0.350242229	0.738715196	0.797678909
TAF1	-0.702358782	17.58928661	-0.520227369	0.62245167	0.720998138
XRCC1	-0.703047278	18.33925637	-0.398944487	0.704426487	0.775454555
TRA2A	-0.714781041	18.89767337	-1.389074079	0.216568309	0.375071201
DDX1	-0.717363187	19.55620454	-2.265583235	0.066285718	0.184231428
PRPF40A	-0.730884333	17.70687339	-0.60774251	0.566729611	0.677241885
COPA	-0.737011969	20.4295626	-2.845609624	0.031012004	0.120845688
CCT2	-0.74013831	21.13934204	-2.544989622	0.045749583	0.152569539
FARSA	-0.741076664	18.62338869	-2.841124312	0.031189682	0.120881091
CCT5	-0.755038437	21.04931711	-2.775959051	0.033899548	0.124010081
NPM1	-0.763399761	22.62309849	-2.453095755	0.051637304	0.163101089
ZCCHC8	-0.764336057	17.81013353	-0.505689189	0.631998928	0.727909012
POLR2E	-0.771934274	18.74375351	-1.775012338	0.128760997	0.281468399
DPYSL2	-0.78498891	18.00318029	-1.680852718	0.146310698	0.304955729
PCBP1	-0.786209006	18.18617044	-2.505995	0.04815566	0.158680195
SNW1	-0.833814274	16.42362337	-0.544484097	0.606702466	0.705033498
CLTC	-0.83799757	21.88715928	-2.992060054	0.025774996	0.107136987
GCN1	-0.841771286	20.2220176	-2.411175539	0.054585904	0.168698678
LMNB1	-0.847952056	16.0917441	-0.911120386	0.399068734	0.546053974
MTREX	-0.854013578	18.11720281	-1.110911403	0.311191591	0.466260383
POLDIP3	-0.864430036	19.84570966	-3.034070484	0.024457023	0.104670451
MAPK1	-0.871898657	17.76854184	-1.622431421	0.158351978	0.31714628
CAD	-0.872992493	20.84352412	-3.244174835	0.018885056	0.091747408
SON	-0.8753517	20.12314984	-3.109907371	0.022260838	0.100961663
SSB	-0.883471027	15.99723559	-0.897761374	0.405580676	0.553907323
GPATCH1	-0.910878522	19.58373081	-1.150967777	0.295660677	0.451039799
PTBP1	-0.912432651	18.24714509	-1.548737971	0.174908741	0.333536084
DDX39B	-0.919754847	18.963969	-2.985130279	0.025999771	0.107136987
PABPN1	-0.926586592	18.51901621	-1.53800549	0.17745385	0.33659897
SRSF5	-0.927348128	19.01372722	-2.282300882	0.064817678	0.18225206
TLN1	-0.951887358	20.52601694	-2.95875075	0.026875219	0.109485979
RUVBL1	-0.952433794	20.29126541	-3.882715985	0.008974192	0.058495412
SNX1	-0.952917838	17.18047252	-0.97540527	0.368859846	0.520615177
WDR77	-0.988433432	17.96000419	-0.937087547	0.386641947	0.533119761
PSMC5	-1.01411954	19.07895532	-3.911631375	0.008689845	0.057930272
UBA1	-1.061656631	18.18178169	-4.130176336	0.006840884	0.049544585
PSMC6	-1.068341321	18.65005908	-3.197701178	0.01998505	0.094330024
HSD17B4	-1.074814488	20.43492886	-1.957387773	0.100501744	0.239588637
TRA2B	-1.105998739	19.33351834	-2.037201181	0.090190137	0.222479642
USP5	-1.122808976	16.17197463	-1.518414004	0.182190698	0.337280537
ACAA1	-1.189903333	20.37553001	-1.677088875	0.147058887	0.305626731
AHNAK	-1.190331011	20.49084524	-2.151625588	0.077263112	0.201446004
SLC25A3	-1.196802423	19.99885062	-0.646385444	0.543122849	0.663405592
SCP2	-1.199469455	20.43304833	-2.337194018	0.060232407	0.174844678
COPB1	-1.231214724	19.61132011	-4.82585846	0.003346558	0.030888423
FEN1	-1.254383179	16.76285238	-1.202766888	0.276565123	0.432963304
MARS1	-1.28396284	20.75081851	-4.744912346	0.003624177	0.031307646
TXNL1	-1.289536961	17.70915231	-1.44631251	0.200669923	0.359700838
GAPVD1	-1.309993388	18.379909	-2.343542354	0.059724552	0.174844678
NSF	-1.345932403	19.44506146	-4.833879814	0.003320393	0.030888423
KRT1	-1.375456493	21.83809504	-2.473992842	0.050230978	0.160783979
RBBP4	-1.406706207	18.53119299	-4.204116865	0.006319264	0.046710436
HEATR3	-1.439882343	17.00582633	-1.372065726	0.221511496	0.37918076
MYH10	-1.44404568	17.4512612	-1.468233174	0.194873712	0.352839524
DDX20	-1.445041898	18.32256399	-2.846429139	0.030979659	0.120845688
PDIA3	-1.459142539	21.01604125	-4.775497925	0.003516302	0.031238755
KRT9	-1.530070722	19.13986435	-2.275622137	0.065400039	0.183171204
DARS1	-1.554019916	19.67101042	-5.801689873	0.001367292	0.016812974
VASP	-1.612649678	16.935677	-1.06912586	0.328120215	0.486078914
KARS1	-1.638692557	20.51500508	-5.598006616	0.001632631	0.017995503
U2SURP	-1.644120672	17.11724786	-1.022051816	0.348098517	0.505236107
HNRNPA2B1	-1.680137486	18.18345677	-1.667589011	0.148963914	0.308691116
LARS1	-1.718876746	20.84891753	-6.77892347	0.000620518	0.010851506
RFC4	-1.768934704	16.86892113	-1.258828611	0.257117634	0.412306873
EPRS1	-1.785639001	21.15367164	-7.428866622	0.000385437	0.007499297
ETF1	-1.812259117	18.350409	-1.450298866	0.199604037	0.358686954
RARS1	-1.914172186	20.19535643	-8.035646622	0.000254758	0.005708168
KLC1	-1.919166033	16.75418945	-1.25972277	0.256817486	0.412306873
YJU2	-1.942302804	17.71916316	-5.943778842	0.001211487	0.015524659
GDI2	-1.946916172	17.95264784	-1.830256674	0.119449871	0.269325653
HNRNPC	-1.994004032	22.37836628	-7.303380184	0.000421388	0.007950932
TFRC	-2.030740073	23.21210117	-6.274985234	0.00092145	0.013844567
SRSF7	-2.10923197	18.82061596	-1.69959664	0.142639681	0.298170994
IARS1	-2.165666739	19.84229917	-8.755193409	0.000161225	0.004128523
TAF15	-2.199902113	16.30189648	-1.987093786	0.096530435	0.233825412
GSTP1	-2.246675076	18.3192369	-0.991574543	0.361553634	0.515375657
ATXN2	-2.354938828	19.3089397	-1.530870639	0.17916524	0.337280537
P4HA1	-2.431202793	16.21150029	-2.763164005	0.034460998	0.125424037
PDCD5	-2.511899064	18.21744402	-2.328102926	0.060967602	0.176265203
OSBPL11	-2.749906271	18.48246274	-9.978103383	7.96E-05	0.002592654
THOC1	-3.552729193	19.16996459	-3.104608298	0.022407047	0.100961663
SPATA5L1	-3.902623025	17.98680949	-5.408662383	0.001933586	0.019911315
QARS1	-4.327220707	17.52310903	-16.98249344	4.18E-06	0.00059947
FRYL	-4.740549461	20.79465655	-17.93048066	3.08E-06	0.000574913
HOMER1	-6.714894558	19.47810997	-5.748363543	0.001431629	0.016827511
