## Supplementary material for "Genome-wide CRISPRi screening identifies OCIAD1 as a prohibitin client and regulatory determinant of mitochondrial Complex III assembly in human cells": Source data 4

Protein.Ids	logFC	AveExpr	t	P.Value	adj.P.Val
CYC1	5.329843233	18.03744496	15.86291139	7.37E-06	0.003069065
MRPS27	4.456212153	19.03589676	2.946612397	0.028007199	0.151103356
IDH3A	4.013447132	17.37924691	13.50201636	1.78E-05	0.003961742
MRPS14	3.777567832	18.840573	2.929081546	0.028624413	0.151982001
UQCRQ	3.390059274	17.06755298	10.65245097	6.39E-05	0.008832548
HSPB1	3.232521845	18.97801579	2.052679259	0.089405967	0.243140618
CYB5R3	3.20394616	18.53973478	2.729545628	0.036798702	0.165226767
CS	3.083527925	16.9142873	10.58931426	6.60E-05	0.008832548
DNAJA3	3.021089205	18.0055507	3.260537534	0.019104183	0.127811836
BCKDHA	2.974471176	16.85975893	9.74872065	0.000102639	0.009045136
SUPV3L1	2.929422507	16.83723459	9.441070758	0.000121683	0.009045136
C1QBP	2.814597256	20.86266924	1.477055464	0.193696733	0.367221368
MRPL15	2.800016722	17.55513395	5.186076926	0.002531589	0.052926024
MAIP1	2.753267839	18.0314168	2.591931612	0.043897939	0.18017007
CLIC1	2.74777656	18.35013464	2.270908594	0.066826615	0.206023068
MRPL37	2.72785794	17.39881125	4.854719191	0.003452747	0.059227894
MRPS15	2.653423107	17.77533779	3.021972477	0.02551514	0.149548047
COX4I1	2.585075416	16.66506105	6.259092072	0.00101345	0.03541951
UQCRB	2.508538911	17.10871079	3.638457063	0.012299275	0.109066049
BAX	2.490017247	19.42758656	1.796078179	0.126265467	0.29128137
RAN	2.48595339	22.25841362	0.969080767	0.372571695	0.536921623
ATAD3B	2.439177099	20.62644082	1.291908581	0.247259384	0.419838903
NIPSNAP1	2.437418245	19.72993459	1.587276274	0.167186869	0.337909411
HINT2	2.404679235	17.19828965	2.936271269	0.0283695	0.151833562
MRPL50	2.403856857	20.2174801	1.477840476	0.193494553	0.367221368
RHOT1	2.400754369	19.25924996	1.748445214	0.134631615	0.305796735
DNAJC19	2.381557323	17.74153586	2.34578199	0.060528787	0.195003518
PDK1	2.323571921	16.5343093	7.831252153	0.000324269	0.018833006
DAP3	2.320037466	17.43682718	5.537136746	0.001849616	0.046680779
MRPS18B	2.311301366	19.59385863	1.556804486	0.174147407	0.345711024
APOO	2.244349323	17.54155091	2.624276857	0.042105759	0.177534605
LAP3	2.225383617	16.48521515	5.203408431	0.002491787	0.052926024
ALDH4A1	2.151003509	17.77325652	2.575271517	0.044852894	0.181040704
MRPL49	2.125372815	17.48037315	2.37757033	0.058047344	0.193202354
SAMM50	2.090218971	19.92643789	1.250741592	0.260865524	0.431977811
ABCF1	2.076929636	16.41098816	6.791869108	0.000672501	0.028118939
TIMM50	2.063769801	19.42482125	1.507605522	0.185973827	0.359585232
FDXR	2.03223236	18.1204753	2.143261111	0.079198602	0.228891841
ECI2	2.012970596	17.03845931	2.121179329	0.081570267	0.23013247
ARMCX3	2.011275827	17.62906224	2.738965627	0.036360344	0.165226767
MRPL34	2.000141722	18.36348194	7.401823395	0.000433757	0.022321788
MRPL51	1.978865888	16.36195628	5.427999266	0.002035971	0.046967748
PTCD3	1.973482215	18.05132981	2.128617038	0.08076331	0.229917679
MRPS36	1.970226026	17.13384169	3.631977347	0.012390164	0.109066049
VWA8	1.967029043	18.47020148	1.992713668	0.096900382	0.254708127
HADH	1.825475192	18.72031383	1.625375082	0.158860455	0.330054797
MRPS10	1.796130401	18.02593116	2.909355178	0.029336774	0.153330484
MTFR1L	1.769313105	18.46894353	1.68827149	0.14598776	0.318604024
H1-10	1.763891275	16.25446898	3.853721235	0.00966635	0.103282069
DECR1	1.762174199	16.66628775	2.654150845	0.040520366	0.172663216
TOMM40	1.7579383	17.97172357	2.141580706	0.079376543	0.228891841
MRPS34	1.733766688	18.69556108	2.439446161	0.053521277	0.188451232
DBN1	1.71683635	16.43793026	1.636389974	0.156528935	0.327372388
SLC25A5	1.679394816	19.34518548	1.111969527	0.311704779	0.477418302
OXCT1	1.667868504	17.76387061	2.210589739	0.07239997	0.218178287
VPS35	1.655643418	19.49748675	1.033286159	0.34411629	0.505964392
CLPB	1.641537665	18.4881604	1.550437335	0.175636508	0.346610099
GCAT	1.621164903	18.08054137	2.465504061	0.051728876	0.185522263
PDHA1	1.605180995	18.56236815	1.433564623	0.205212708	0.376992074
MTHFD1L	1.593652433	18.53929885	2.188635451	0.074547387	0.218876126
OPA1	1.577510008	23.9444799	9.673500473	0.000106952	0.009045136
MARS1	1.568706506	19.32448383	1.100867776	0.316116531	0.479550928
ATXN2L	1.558771302	18.78843444	1.186331323	0.283486485	0.451553473
OAT	1.547769167	16.984738	2.523869504	0.047942417	0.1853153
PDIA4	1.537137494	19.2064674	1.105202553	0.314387686	0.478012186
MRPL28	1.526326971	18.04603785	1.522811569	0.182239347	0.355446423
SDF2L1	1.521010867	16.3910721	2.78916786	0.034117736	0.165226767
GTF2I	1.510934968	16.78522338	1.616280067	0.160810943	0.333072821
NSDHL	1.505975092	16.12551089	4.998317054	0.003013043	0.055992386
BCKDK	1.497688704	17.03710793	1.913348687	0.107816657	0.268939733
RCC1L	1.492892241	17.74816861	1.868923529	0.114463278	0.278592131
RPL10A	1.490680739	17.95340891	1.441456858	0.203076444	0.375828235
SLC25A24	1.475351116	18.81155247	1.164107959	0.291679484	0.460220696
STOM	1.433415327	18.13123382	1.478318617	0.193371505	0.367221368
RRBP1	1.430946841	16.88853463	2.467454008	0.051597345	0.185522263
PSMD6	1.415172341	19.4301431	0.941448908	0.385383743	0.546232466
SUB1	1.415110489	17.2180304	1.642899127	0.1551668	0.327372388
MRPL20	1.409011631	18.34480713	2.41818242	0.055032876	0.190503597
CHCHD3	1.408393505	18.52628126	1.152287628	0.296120014	0.460707649
PNPT1	1.400481202	18.47768182	8.126727166	0.000267528	0.017897619
BUB3	1.398380136	19.6528	0.8175641	0.447065625	0.602997789
PPOX	1.385452291	17.77187724	2.713783825	0.037545032	0.165226767
SCCPDH	1.372240068	17.41342476	1.732848695	0.137488576	0.308657239
STT3B	1.369476406	17.09333726	1.832801549	0.120170708	0.283393038
BCS1L	1.305231584	17.87143994	2.378401568	0.057983919	0.193202354
FKBP8	1.293726306	18.57597833	1.329330082	0.235448042	0.409184081
ACADS	1.285139628	17.37794846	1.636096225	0.156590679	0.327372388
ALDH1B1	1.27574934	17.36018992	1.869775739	0.114331967	0.278592131
MRM2	1.257690469	17.33806122	3.603835154	0.012793736	0.109730888
PSMA5	1.254506845	18.46361914	1.017753232	0.350833035	0.512461355
SLC25A46	1.252690541	16.7993799	1.133915401	0.303137138	0.468967077
MRPL17	1.242208574	20.43683885	5.661184034	0.00166121	0.046306225
FSCN1	1.237943049	18.21058112	1.202818774	0.277538091	0.447971087
SARNP	1.23553166	19.56806055	0.970484563	0.371929936	0.536921623
MFN1	1.232180006	19.76669851	2.218034742	0.071686503	0.217992138
GFM1	1.224805872	18.32924343	4.249557224	0.006322817	0.086325814
RPS25	1.204943418	18.63267299	1.300516729	0.244496018	0.417414392
PCCA	1.185474425	17.77457509	1.316365902	0.23948088	0.412919352
PDE12	1.157964822	18.76460343	1.208041823	0.275676586	0.447639893
MRPL47	1.143937142	20.79110433	5.968238082	0.001282759	0.040865043
MRPL57	1.137850069	19.14136104	7.264257525	0.00047756	0.022820558
SUPT16H	1.110643769	18.69286126	0.821843058	0.444819152	0.602396787
RAB10	1.091887586	17.4669733	1.424715665	0.207632838	0.379525598
TIMM10B	1.08988664	16.85791095	2.507911822	0.048947326	0.185522263
UQCRC1	1.064684935	22.50566255	4.723638074	0.003919268	0.063950981
MRPS23	1.045368022	19.66473632	6.493704885	0.000843204	0.032172225
POLR1D	1.045267822	17.49969773	1.173314459	0.288260811	0.456982186
PTPN1	1.039981126	17.42719255	1.325480604	0.236639043	0.409184081
MRPL18	1.039433455	20.34657067	5.090546834	0.002764528	0.054396148
CLN6	1.031389251	18.23296241	1.242135682	0.263792735	0.433605257
MFN2	1.030299043	20.66279246	4.037652616	0.007912706	0.096247278
EDC4	1.029295226	17.71773684	0.965706978	0.374117664	0.537091668
VDAC1	1.028130683	21.24092793	2.958425831	0.027599504	0.150114376
HYOU1	1.020887255	18.58760598	0.761384633	0.477327289	0.628385746
HSD17B12	1.010473282	18.39134381	0.842592628	0.434043204	0.592601843
TRA2A	1.008120457	18.03622262	0.85315717	0.428631698	0.587611897
UQCRC2	0.990231299	21.30494363	5.489692211	0.001928105	0.046680779
SUCLG2	0.986471315	16.70792419	3.352723072	0.017123226	0.120583561
SPTBN1	0.985300855	16.67621455	1.376754637	0.221216844	0.397833518
MRPL45	0.979722185	20.28949842	5.288894894	0.002305687	0.05141683
IMPDH2	0.969649324	18.20532942	0.881904548	0.414162707	0.574844089
KIAA1143	0.96743589	16.92122854	1.457323258	0.198844474	0.373621409
PITRM1	0.963584208	18.84363211	2.569818994	0.045170258	0.181040704
MRPL39	0.961246763	20.31739644	4.58007954	0.004514915	0.068422043
PCMT1	0.955333224	18.14420746	0.819661112	0.445963648	0.602726627
MRPL22	0.954520642	18.1501817	1.849587972	0.11748368	0.281547521
MRPL13	0.948143649	20.91613274	5.87931653	0.001381024	0.041995693
EMC4	0.944388371	17.39896194	1.044534576	0.339318376	0.501112568
MRPL2	0.9406144	20.58692475	6.898214256	0.000621584	0.027722628
EIF4ENIF1	0.934099313	16.74049615	1.045877419	0.338749296	0.501112568
RPL17	0.923577484	19.55582958	0.688445675	0.518722798	0.660227233
NDUFB10	0.922924357	19.16702278	2.459519299	0.052134806	0.185522263
CSN1S2	0.911144813	19.10178326	0.674315324	0.527013116	0.663976976
TALDO1	0.905107539	18.48706593	0.742297357	0.487931751	0.636308658
MRPL9	0.901874305	19.91263491	5.695357178	0.001613262	0.046306225
MRPL11	0.898846646	21.54851356	5.474668166	0.001953755	0.046680779
MRPS21	0.891132535	18.52935898	1.946701125	0.103084431	0.26422791
MRPL48	0.884722868	19.33595632	4.560830818	0.00460238	0.068422043
MRPL27	0.882560674	21.10101581	4.611593609	0.004375778	0.068078971
ACADM	0.877266675	21.06298702	3.612848207	0.012662904	0.109730888
MRPS22	0.876186233	19.41953624	4.943083796	0.003174108	0.057391296
DLST	0.864621645	18.44007383	1.981625084	0.098355199	0.255037317
DNAJC11	0.858888744	21.43548905	3.467780872	0.01496418	0.112022317
MRPS31	0.855196121	20.25890971	3.818187491	0.010053497	0.103282069
TRAP1	0.850649991	22.81558401	6.204151172	0.001058879	0.03541951
HADHB	0.843041156	21.26175207	3.045080493	0.024800552	0.149473597
ANAPC1	0.837444548	17.9685263	0.827152835	0.442043025	0.601070698
GCDH	0.83401501	18.83913911	3.68157105	0.011713221	0.108835349
CDC42EP1	0.833353063	17.83365476	1.251554622	0.260590476	0.431977811
MRPS11	0.826142854	18.14434162	3.367775131	0.016821986	0.119722434
PCK2	0.823281315	21.71734571	3.304342916	0.018132817	0.123784227
RTF1	0.821061227	17.38002345	0.863092966	0.423588463	0.583087822
MRPS9	0.818740277	19.4647953	3.503575489	0.014355767	0.111674512
ALYREF	0.816060892	17.85061955	0.811159044	0.450443804	0.603901613
ETFB	0.815143931	20.49596314	4.359999614	0.00564001	0.080280144
MRPL4	0.815142863	17.81716143	0.73016427	0.494757144	0.642703941
MRPL41	0.803671576	22.39632248	5.116960886	0.002697746	0.054396148
SNX2	0.797297811	17.37821762	1.028829047	0.346032778	0.507666509
AP3B1	0.784002552	17.89738314	0.697533512	0.513436968	0.660227233
GADD45GIP1	0.7825527	21.30087566	5.053529219	0.002861336	0.054692392
PPP1CA	0.77512489	16.77129794	1.180655067	0.285559915	0.453775732
ATP5PD	0.771144089	21.35963226	4.196695524	0.00668252	0.087023695
MRPL55	0.767990372	18.67455508	3.740951017	0.010956685	0.105098157
MRPL24	0.761395867	20.12499797	5.549683045	0.001829481	0.046680779
SHMT2	0.758397925	22.35165786	3.828695193	0.009937225	0.103282069
TOMM70	0.755055515	20.48766721	1.842891238	0.118548336	0.281547521
LARS2	0.744785179	18.28135898	3.461705933	0.015070267	0.112022317
RAB14	0.743195655	17.94056357	2.471362603	0.051334769	0.185522263
GFER	0.739705631	17.06692058	0.909893289	0.400435514	0.563981808
OGDH	0.733862636	21.32241264	2.173052404	0.076111851	0.221386209
SIRT2	0.733252926	15.8923102	1.637515002	0.156292678	0.327372388
SDHA	0.732606269	20.38409747	4.89898117	0.00330982	0.05827026
YARS2	0.731948965	20.06679081	2.368356979	0.058755276	0.193825966
SUPT5H	0.729394917	17.99958431	0.694585753	0.515147535	0.660227233
NDUFB1	0.726887158	20.13214763	1.988951287	0.097391524	0.254708127
RMDN1	0.725967531	18.54329328	1.523138205	0.182159914	0.355446423
YME1L1	0.725649179	22.57488397	2.663361977	0.040044615	0.171729792
MRPS35	0.724704645	20.23280364	4.326937172	0.005835212	0.081328274
MRPL14	0.724266475	19.51921101	3.896344967	0.009223934	0.103282069
ENDOG	0.721760401	21.02682476	2.460684049	0.052055539	0.185522263
VDAC3	0.720406504	20.79190144	2.838618701	0.03205492	0.162417947
NDUFAF2	0.719939865	20.41258855	3.398676763	0.016221846	0.116692632
TIMM10	0.715579062	18.61229726	4.167666636	0.006889891	0.087023695
DNM1L	0.713449409	23.74766115	2.445302826	0.05311274	0.188002237
ACAT1	0.701067256	20.01937036	3.839118117	0.009823385	0.103282069
ATP5MG	0.684813387	20.93177651	3.305723923	0.018103098	0.123784227
FOXRED1	0.682878132	20.45359308	4.764988106	0.00376473	0.062965114
ACAA2	0.67482126	18.17196961	3.468916435	0.014944442	0.112022317
LONP1	0.674032748	19.20596571	2.796453372	0.033804959	0.165226767
MRPL23	0.671512668	20.97625562	3.518981108	0.014102456	0.111141892
TOMM20	0.67109052	19.13112558	3.822534168	0.010005215	0.103282069
RAB1A	0.667580219	17.45285789	0.803833817	0.454330056	0.607893615
IGF2BP2	0.664568992	16.78596655	0.766012783	0.474780567	0.627402539
RAB7A	0.659280775	18.95928325	3.112749409	0.022831569	0.139545614
PMPCB	0.652386789	18.3480496	2.130897849	0.080517514	0.229917679
ABCB10	0.650342311	16.79837572	1.750180414	0.134317413	0.305796735
DTYMK	0.650170324	18.1164327	2.009677653	0.094717152	0.2534631
HSPA4	0.649023054	17.3087267	0.692506374	0.516356476	0.660227233
VDAC2	0.639238057	23.66529758	2.725213626	0.03700221	0.165226767
PDHB	0.635085951	20.60846958	2.980211915	0.026864588	0.149593445
SART3	0.63414769	17.97382732	0.52999746	0.616504504	0.735189863
TPD52L2	0.633027781	16.76504928	0.864794062	0.422729507	0.583087822
ATP5F1B	0.632886409	24.98049606	3.436715096	0.015515594	0.11282535
ARMC1	0.630082016	19.56387267	1.861260273	0.115650901	0.280237932
COX6B1	0.627806845	19.33038384	1.03373487	0.343923835	0.505964392
HK1	0.626094013	19.50921867	2.204703755	0.072969283	0.218876126
CLPX	0.623959913	19.60671298	1.725513558	0.138852841	0.30977872
RHOT2	0.623921924	20.37688336	2.27137024	0.066785738	0.206023068
ACO2	0.62360979	21.22757539	4.614527247	0.004363077	0.068078971
HSD17B10	0.623405621	21.73717419	3.895500796	0.009232472	0.103282069
MRPL12	0.620912233	19.55854781	4.425159555	0.005276648	0.076740808
ALDH18A1	0.619574413	21.66047803	1.070767815	0.328343193	0.492514789
ATP5PO	0.617850317	23.69847147	3.256590169	0.019194509	0.127811836
TIMM29	0.611806063	19.35086081	1.719522169	0.139977078	0.310214802
IARS2	0.610481707	21.1699583	2.053715259	0.089281852	0.243140618
HADHA	0.607186053	24.6820352	3.183586592	0.020953262	0.133502209
EXOC7	0.600362193	16.29453357	1.245726406	0.262567866	0.433605257
MRPS28	0.599131793	21.2866914	3.859393794	0.009606115	0.103282069
PYCR1	0.589003207	21.3985968	2.712196013	0.037621119	0.165226767
PCCB	0.588039872	19.08882123	2.82687652	0.032532145	0.162417947
UBXN1	0.58719418	17.33539328	0.68916674	0.51830208	0.660227233
ECHS1	0.586227885	19.72050633	1.735218004	0.13705074	0.308657239
EPB41	0.585935616	18.23192736	0.684876819	0.52080845	0.661140139
MDH2	0.582128527	22.92657334	2.679905055	0.039205245	0.169214897
TSFM	0.577818113	20.38665591	1.985475486	0.097847516	0.254708127
ATP5ME	0.575055322	22.40657569	2.984841865	0.026711185	0.149593445
ATP5MF	0.573187499	18.46386992	1.831976397	0.120304369	0.283393038
CRKL	0.564766218	17.49008895	0.573571029	0.588585164	0.71633466
HSPD1	0.560808093	24.05894095	2.974459992	0.027056512	0.149593445
FH	0.557434229	21.04905685	2.347416147	0.060398525	0.195003518
NDUFA2	0.550701094	19.21648661	2.57199783	0.045043151	0.181040704
ATP5F1A	0.550410269	23.728071	3.517832595	0.014121167	0.111141892
AARS2	0.544911452	19.34346639	2.911327225	0.029264695	0.153330484
IMMP2L	0.541633945	19.14136792	1.820585877	0.122164717	0.284425605
ATP5F1C	0.539467545	22.22628719	3.663703179	0.011952215	0.109066049
TARS2	0.537441126	19.5297047	2.71419924	0.037525153	0.165226767
IDH3B	0.537089649	19.57713328	2.703634648	0.038034263	0.165226767
CCDC51	0.533085072	19.3000707	2.08378708	0.085755467	0.237067799
CFL1	0.528907212	18.45775987	1.200834219	0.278248269	0.447971087
ALDH6A1	0.523414526	18.59242801	1.574660241	0.170035665	0.340757315
PC	0.518622978	21.1495944	1.842722256	0.118575325	0.281547521
AK4	0.506961794	18.35199003	1.67309159	0.148998069	0.320513532
RPL22	0.49908169	22.80195898	1.04847431	0.337651001	0.500861462
ACOT7	0.49849439	17.86960155	0.676554285	0.525693723	0.663564341
MCCC2	0.491291325	19.95743107	2.567874354	0.045284029	0.181040704
NNT	0.489875952	19.61874516	2.279062847	0.06610844	0.205704868
MTHFD2	0.479591792	18.99261204	1.852282832	0.11705796	0.281547521
TIMM44	0.474994421	19.22027	1.455311526	0.199376447	0.373621409
HSPA9	0.474193689	24.2455872	3.342132153	0.017338778	0.120829613
ETFA	0.472211337	20.42821948	2.754408579	0.035653908	0.165226767
PAM16	0.469236548	19.37028583	1.685959349	0.146442403	0.318604024
NDUFS2	0.466075929	21.3838002	3.438052852	0.015491387	0.11282535
DDX20	0.456341745	17.37187217	0.48876898	0.643596771	0.764771297
MT-CO2	0.452311945	22.03538931	2.967204786	0.027300744	0.149706536
PYCR2	0.449403514	19.48808844	3.030309983	0.025254736	0.149548047
PRMT5	0.448610576	17.72474297	0.435019097	0.679849107	0.791840904
PRDX3	0.446565873	20.01530814	1.71920323	0.140037175	0.310214802
NDUFA10	0.444505681	20.83540794	2.53163725	0.047461266	0.1853153
IMMT	0.441213058	23.33056119	2.42197751	0.054759798	0.190503597
UGGT1	0.439235939	15.59214131	1.054396055	0.335157533	0.498267533
APOOL	0.438498551	21.37980715	1.886866904	0.111730299	0.274807243
STOML2	0.436002664	22.2427247	2.564823524	0.045463137	0.181040704
SLC25A6	0.435230354	18.69727483	1.361157307	0.225808023	0.402841513
RAB5A	0.429814447	18.34083345	1.913009851	0.107865847	0.268939733
AK2	0.427950948	23.58556616	2.855196653	0.031394099	0.160325591
DPYSL2	0.427160996	17.39710534	1.352952289	0.22825812	0.402914729
HSPE1	0.418962085	21.67636821	2.346230709	0.060492989	0.195003518
CCDC58	0.418517724	21.53579568	1.6636962	0.150891581	0.321485565
DHX30	0.409619002	21.49254889	1.109782282	0.31256983	0.477418302
SLC30A9	0.389569792	19.50034239	1.9657773	0.100473212	0.258525302
GPD2	0.382395708	20.79312789	2.774060232	0.034776396	0.165226767
PCM1	0.382371995	17.81536223	0.331581262	0.752289483	0.843017863
NDUFA8	0.380108531	19.29690829	2.344074021	0.06066525	0.195003518
NDUFA13	0.368587976	22.6903534	2.31603483	0.062952572	0.196800329
HTRA2	0.363225459	21.45763692	2.113491482	0.082413146	0.23013247
ACADVL	0.359031229	19.30710104	1.154951692	0.29511416	0.460707649
COX5A	0.353835951	20.74355796	1.452836455	0.200032771	0.373727044
CANX	0.347149263	17.47647438	0.59309977	0.576319112	0.706149242
ATAD3A	0.340440268	25.23243021	1.495096942	0.189100086	0.363528614
ABCB8	0.339168743	19.32920277	1.601556442	0.16401774	0.33663782
LRPPRC	0.335432545	21.92108511	1.993770071	0.096762934	0.254708127
AFG3L2	0.332760303	23.85821399	1.476788496	0.193765535	0.367221368
SYNCRIP	0.327691423	19.13827349	1.203178271	0.277409614	0.447971087
NDUFS3	0.323741211	20.94904657	1.637235672	0.156351305	0.327372388
SLC25A11	0.323349685	18.30037614	1.02105382	0.349396909	0.511480376
NDUFA4	0.322816268	18.65429542	0.871107349	0.419553139	0.579919525
PDCD6IP	0.318349981	18.05585782	1.231831784	0.267335728	0.437549413
RPS4X	0.311668944	20.31616989	1.82051573	0.122176262	0.284425605
LETM1	0.306811724	20.3118084	1.227584391	0.268808384	0.437549413
NDUFS7	0.301606908	21.20536605	2.321003343	0.06254072	0.196430713
SFXN1	0.298209905	20.60740234	1.678729345	0.147873027	0.319119533
PRRC2A	0.287068041	18.55053149	1.231280134	0.267526593	0.437549413
BMP2K	0.286125003	18.94946078	1.089071427	0.3208619	0.484552169
HSD17B8	0.283645275	19.54739879	1.700033013	0.143696395	0.315189798
PABPC4	0.281721161	18.22386705	0.62136649	0.558842682	0.693628486
NDUFS1	0.27696792	21.7368643	2.087769467	0.08529936	0.23678536
EHD1	0.276778613	18.05082776	1.431836478	0.205683269	0.376992074
COX5B	0.271784001	19.83687892	1.266430057	0.255603438	0.42749675
ZNRD2	0.256137681	19.64385561	0.623413908	0.557589765	0.693359764
TUFM	0.255720174	23.75272556	1.41000118	0.211715991	0.384885863
PHB2	0.254251231	28.13286942	1.193417359	0.280916478	0.448527742
NDUFA5	0.253860755	19.23175337	0.957795168	0.377763087	0.538856087
RAB5C	0.245431168	17.28856643	1.254114927	0.259726007	0.431977811
PHB	0.242588729	28.03827308	1.329403271	0.23542545	0.409184081
VARS1	0.24141117	18.20810304	1.552681907	0.17511018	0.346593817
TIMM13	0.24029334	21.62600798	0.788785682	0.462389616	0.617442421
VCP	0.212519259	18.87903093	0.753351719	0.481770337	0.630732594
HSD17B4	0.212342269	19.79135048	0.343076736	0.744080537	0.840837149
RPS29	0.212124053	19.16318087	1.079066003	0.324933573	0.489595857
FLNC	0.20728919	18.70041961	0.770292194	0.472434301	0.626893052
SPG7	0.204592763	21.81155878	0.932698863	0.389512428	0.550917155
PSMD5	0.202803311	18.76840409	0.961077157	0.376247481	0.537840951
GTF3C3	0.198944968	16.87811642	0.426812271	0.685472651	0.794768117
RPL9P8	0.197785008	23.47857164	1.440393858	0.203362961	0.375828235
HUWE1	0.184523179	17.86016163	0.96242189	0.375627885	0.537840951
COX7A2	0.173967105	18.70988045	0.539068092	0.610631001	0.733414973
MSN	0.172460182	19.07637765	0.7162402	0.502670607	0.650457711
SNAP29	0.167601004	19.75267892	0.979994479	0.367605578	0.532311974
NDUFA7	0.16637726	21.45845878	0.889342946	0.410479888	0.57330072
NDUFA12	0.16435271	21.80359306	1.003171262	0.357235422	0.520372854
MACF1	0.163747576	17.86204928	0.557008896	0.599108621	0.723472324
PRDX5	0.159813481	19.7496098	0.687795363	0.519102428	0.660227233
TFB1M	0.156687919	19.29860341	0.70270697	0.510444056	0.65797124
BOLA2B	0.156247183	18.13173638	0.815142886	0.448340448	0.603500522
RPL15	0.15281541	20.00470677	0.580283128	0.584351779	0.714682523
MCCC1	0.144833922	18.49247181	0.388953247	0.711701437	0.815288119
NDUFA9	0.14073452	19.6657066	0.885901539	0.412180642	0.57447677
EEF2	0.118342246	21.75269759	0.475906371	0.652178475	0.770861131
RPS3A	0.112594121	23.49286417	0.458546331	0.663855289	0.78189998
NFS1	0.105964357	17.13292033	0.233506741	0.823687738	0.900403753
SCAMP3	0.098186386	19.67753953	0.54679544	0.605652622	0.729706246
RPL24	0.091799347	23.26030836	0.609872532	0.565908986	0.697224884
RPL10	0.089292675	20.63799807	0.624322337	0.557034416	0.693359764
RPL12	0.085136368	21.57788644	0.390826573	0.710392805	0.815184882
RPL27A	0.084888314	24.14458308	0.47067636	0.655684987	0.7736389
HAX1	0.083898605	21.7888496	0.432003147	0.68191308	0.792013629
PLIN3	0.079110359	18.89159505	0.595259401	0.574972211	0.705791576
NECAP2	0.078107209	18.98209182	0.223577504	0.831036373	0.904005421
RPL23	0.076648424	21.57418072	0.483177816	0.647319689	0.767831334
RPL14	0.075686634	22.24725447	0.447517166	0.67132908	0.787928341
PABPC1	0.074808237	17.62218244	0.159938606	0.878554718	0.938455782
RPL6	0.072239255	24.84309582	0.411929944	0.695727699	0.803871901
NDUFB4	0.067501902	22.71261252	0.355852453	0.735001168	0.833897702
RANBP1	0.063312006	21.36792639	0.406032338	0.699811676	0.807196571
SLC25A12	0.062762035	19.71765744	0.191761862	0.854707816	0.920772188
CTPS1	0.052448664	19.10871589	0.136362131	0.896315505	0.944369656
RPL11	0.052086731	22.90828663	0.35349649	0.736671961	0.833897702
DDX3X	0.051102836	19.71618148	0.129001151	0.901875027	0.947181151
ATP6V1B2	0.050912437	18.46840943	0.269717282	0.797062357	0.877030784
RPL37A	0.050640797	15.79270042	0.09000162	0.931425476	0.971080781
RPSA	0.04878766	20.84700107	0.253511522	0.80894331	0.887185368
RPL23A	0.046632601	21.70608382	0.320387557	0.760317788	0.850329647
RPL35A	0.043701388	24.07621729	0.131287704	0.900147383	0.946853143
ZC3HAV1	0.036413299	20.84392664	0.144682987	0.890038926	0.942457048
FLOT2	0.035607079	23.5209502	0.077263789	0.941106147	0.971604957
RBM3	0.03541512	19.38068755	0.098335194	0.925098963	0.96701751
PGAM5	0.03460638	20.61022005	0.147315377	0.888055088	0.942457048
RPS19	0.029733756	19.49076678	0.170396561	0.870700911	0.933250506
RPL7	0.025791908	23.45383797	0.173281342	0.868537318	0.933250506
RPL21	0.024490773	23.53036704	0.144292722	0.890333116	0.942457048
RPS6	0.02370304	22.96268331	0.150097768	0.885959188	0.942457048
EEF1B2	0.015936407	19.6137306	0.042691428	0.967432216	0.984057124
NDUFB6	0.01584262	20.70885233	0.038579667	0.970567002	0.985294878
RPS14	0.01575285	22.97621977	0.116811365	0.911095088	0.955364598
RPS15A	0.014796768	23.65038933	0.086571299	0.934031289	0.971080781
EIF4G2	0.009724123	18.24490082	0.023771477	0.981861099	0.992394512
SEPTIN7	0.009523121	19.01267523	0.048997252	0.96262597	0.983201182
TFIP11	0.008300653	18.01760558	0.006277556	0.995209396	0.997703339
PSMA1	0.00653488	18.52174312	0.019942735	0.984782132	0.993694188
NPEPPS	0.002673329	17.02526507	0.003009502	0.997703339	0.997703339
RPL32	0.002612422	21.36064142	0.014180482	0.989178764	0.996627399
AIFM1	-0.000946797	22.94507911	-0.004569141	0.996513129	0.997703339
SRM	-0.001999193	21.11987168	-0.007232169	0.994480914	0.997703339
KRT10	-0.003097099	21.85032605	-0.003654651	0.997211005	0.997703339
PRDX6	-0.004584725	20.95387059	-0.023575361	0.982010713	0.992394512
RPL4	-0.00688459	24.23952325	-0.04489731	0.965750726	0.984057124
RPS9	-0.007505539	22.25752146	-0.042108221	0.967876813	0.984057124
TCP1	-0.009836004	20.37141457	-0.068669657	0.947644088	0.973846229
RPS21	-0.010417316	18.90074937	-0.050401111	0.96155619	0.983201182
NDUFV2	-0.011756349	20.26143731	-0.065617123	0.949967411	0.9747365
PARK7	-0.01178325	20.63562083	-0.070517776	0.946237739	0.973846229
RPS8	-0.011788161	23.87768608	-0.087968436	0.932969854	0.971080781
SCO1	-0.012638734	23.08369791	-0.056577952	0.95685036	0.980295392
TOMM22	-0.016050797	20.06386111	-0.077939299	0.940592466	0.971604957
PTGES2	-0.016222287	18.82739252	-0.069460149	0.947042527	0.973846229
ACAA1	-0.018315767	19.78973623	-0.025477469	0.980559657	0.992394512
JPT2	-0.019131962	18.67883889	-0.078055435	0.940504154	0.971604957
RPL38	-0.019668316	22.11372084	-0.136283596	0.896374786	0.944369656
PSMC5	-0.021376096	18.5825836	-0.079408376	0.939475439	0.971604957
PA2G4	-0.026042898	20.16298921	-0.168837407	0.871870802	0.933250506
PSMA6	-0.030637904	18.6521147	-0.085569775	0.934792261	0.971080781
ATP6V1A	-0.033988192	18.90064314	-0.172438711	0.869169163	0.933250506
PFKM	-0.036705334	18.26991587	-0.19501717	0.852277562	0.919634982
RPS24	-0.039001352	21.79705192	-0.237825004	0.820497942	0.898384817
LRRC47	-0.041082982	19.24534064	-0.147456405	0.887948831	0.942457048
ALDOA	-0.042598718	20.43133215	-0.20553917	0.844434847	0.915602776
TMEM109	-0.042757287	19.80474654	-0.223613921	0.831009386	0.904005421
RPS16	-0.046555267	23.25919564	-0.366233629	0.727658426	0.82809048
SND1	-0.051278817	21.1150533	-0.288720229	0.783207724	0.868044275
TLN1	-0.051374232	20.07576037	-0.261902324	0.802784422	0.881876483
ESYT1	-0.051466741	19.18215829	-0.158629065	0.879539276	0.938455782
MIF	-0.054025098	22.31820972	-0.288035914	0.783705145	0.868044275
SFXN2	-0.055008265	18.83785435	-0.317175851	0.762627486	0.850329647
DDOST	-0.061365104	21.27408724	-0.275830187	0.792596279	0.873553394
CYRIB	-0.062041225	18.73218341	-0.29387949	0.7794612	0.866211865
TUBA1C	-0.062246807	19.96213628	-0.423729366	0.687590982	0.795844925
LASP1	-0.063701904	20.08585723	-0.224010676	0.830715379	0.904005421
SRSF10	-0.064869104	18.16261674	-0.198495408	0.849682876	0.919634982
CCT3	-0.064943839	21.34256251	-0.440313956	0.676233029	0.79090891
SEC22B	-0.065242037	18.2760969	-0.312783161	0.765790898	0.852436124
GART	-0.066354406	20.80738892	-0.354534015	0.735935974	0.833897702
LARP1	-0.069132765	19.80413927	-0.438044386	0.677781842	0.791336915
PHGDH	-0.070879918	21.14234917	-0.280881502	0.788912393	0.870928037
SLC25A13	-0.070898705	21.73453865	-0.317199684	0.762610337	0.850329647
RPL3	-0.071476327	20.94457616	-0.400493454	0.70365746	0.808843369
RPS20	-0.071643316	18.39925441	-0.338875451	0.747076414	0.841404244
STMN1	-0.073834886	21.01852344	-0.365992804	0.727828404	0.82809048
RPS7	-0.074344585	23.08654958	-0.531481368	0.615541447	0.735189863
RPL13	-0.075174333	23.52974271	-0.530417901	0.616231551	0.735189863
FLOT1	-0.076274526	22.32998445	-0.195829562	0.85167135	0.919634982
PRKCSH	-0.078472077	18.63104038	-0.401982707	0.702622468	0.808843369
SLC25A10	-0.087950444	18.0415912	-0.332613412	0.751550926	0.843017863
ENO1	-0.089041213	21.63901884	-0.679660359	0.523866954	0.663232666
MDH1	-0.095848303	19.62894368	-0.440697881	0.675971204	0.79090891
DDX50	-0.097439398	16.99210606	-0.108232377	0.917593387	0.960672888
RPL5	-0.097603459	21.57069877	-0.433949483	0.680580747	0.791840904
PGD	-0.097719585	18.25267353	-0.453259197	0.667432757	0.784732011
GAPDH	-0.112318302	21.29412917	-0.678685946	0.524439582	0.663232666
SCP2	-0.116955838	19.89179152	-0.219402625	0.83413195	0.905899796
CCT8	-0.11962747	21.43045318	-0.577945349	0.585824168	0.715175854
DARS1	-0.121376663	18.95468879	-0.878756346	0.415728966	0.57582335
CLTC	-0.129409739	21.53286537	-0.618597201	0.560540145	0.694446958
RPS3	-0.131184671	23.6159582	-0.946671731	0.382935796	0.543915175
ELF1	-0.132847697	17.78575676	-0.335347175	0.749596191	0.84282328
MVD	-0.133002707	18.72595303	-0.733644747	0.492792523	0.641397272
ABCF2	-0.133074575	18.10203218	-0.283189859	0.78723094	0.870508263
EIF3A	-0.141169942	19.75030645	-0.366089511	0.727760144	0.82809048
HSP90AA1	-0.147946547	22.08313051	-0.883469664	0.41338572	0.574844089
MLEC	-0.148605064	23.17818673	-0.341343281	0.745316038	0.840837149
MAP4	-0.151613355	17.89686555	-0.768866166	0.473215233	0.626893052
RPN2	-0.152599046	18.17050632	-0.64229488	0.546118913	0.684182683
TTLL12	-0.159022789	18.72690963	-0.595336256	0.574924314	0.705791576
COPG1	-0.164075124	17.95338588	-0.757794702	0.479309327	0.628741058
PFN1	-0.165083563	20.01862285	-0.648842168	0.54217654	0.680518021
RPL19	-0.165420547	25.40114139	-0.637516289	0.549007808	0.685235491
NSF	-0.166806826	18.85549867	-0.533762779	0.614062472	0.735189863
CCT4	-0.169958478	20.04580369	-1.06516347	0.33066278	0.493689175
GCN1	-0.169963158	19.88611354	-0.615319043	0.562553675	0.695653251
FKBP4	-0.170266931	19.75489911	-0.850253257	0.430114131	0.588438351
CCT7	-0.172339802	19.53107871	-0.811824364	0.450092034	0.603901613
COPB1	-0.175514474	19.08346998	-0.611056747	0.565178402	0.697224884
CDK1	-0.179934355	18.96516111	-0.478788207	0.650250536	0.76994267
TUBB	-0.180310301	22.22745866	-1.132893064	0.303531755	0.468967077
HSP90AB1	-0.182662111	23.38970438	-1.000291646	0.358510882	0.520372854
TIMM8A	-0.185575296	18.24950455	-0.501686467	0.635039629	0.75594575
PKM	-0.190589876	22.43125653	-1.250941048	0.260798024	0.431977811
SRSF2	-0.191495222	18.99779128	-0.562941648	0.595326374	0.720204962
RPL7A	-0.192179394	22.19661339	-1.32527471	0.236702899	0.409184081
KARS1	-0.193157441	19.79223752	-0.837303581	0.436771446	0.595112214
RPL36	-0.196740715	23.44806582	-1.110332139	0.312352172	0.477418302
FASN	-0.197564833	21.90214036	-0.571356874	0.589985647	0.71633466
ACTL6A	-0.198845871	17.94749031	-0.141877023	0.892154551	0.942893198
MCM2	-0.199527205	20.72007223	-1.281763626	0.250552099	0.422214998
EEF1D	-0.201891389	20.97698367	-1.000129548	0.358582789	0.520372854
PSMC3	-0.205647546	21.54758798	-1.199967282	0.278559002	0.447971087
PPP1R7	-0.208539855	19.56767872	-1.164554854	0.291512732	0.460220696
EIF4A2	-0.210743878	18.64573179	-0.688613724	0.518624726	0.660227233
SNRNP27	-0.217502648	24.12727791	-1.356186245	0.227289541	0.402914729
ADAR	-0.21982752	18.63271504	-0.745613887	0.486077473	0.635128573
MTHFD1	-0.220512413	19.22359891	-1.194232185	0.280622258	0.448527742
SLC12A2	-0.22156736	18.14273669	-1.468712573	0.195857759	0.370137968
CCT6A	-0.222436613	22.35559178	-1.368654768	0.223590292	0.400302953
ERP29	-0.222633025	20.1259231	-0.759985334	0.47809917	0.628385746
CLNS1A	-0.223488471	18.75222557	-0.925815181	0.392784731	0.554373386
RPS23	-0.224677214	21.00559029	-0.76474821	0.475475467	0.627402539
AHCY	-0.224736985	20.16463526	-1.287038475	0.24883518	0.420727028
GANAB	-0.225854284	22.05223224	-1.096447467	0.317887739	0.481146827
PSMD2	-0.226391317	18.21077686	-0.889489679	0.410407491	0.57330072
ACLY	-0.22942513	20.92624003	-1.66517333	0.150592336	0.321485565
CCT5	-0.232202779	20.78789928	-1.405229255	0.213056076	0.386272398
KPNB1	-0.234789959	20.98863631	-1.448041208	0.201310106	0.374101279
RPN1	-0.235162564	21.65648936	-1.15559926	0.294870106	0.460707649
HSP90B1	-0.236224952	21.84447168	-1.389150898	0.217629294	0.392436651
MCM5	-0.237045138	20.99544762	-1.747279503	0.134843104	0.305796735
FLNB	-0.239162	19.35993348	-0.785712782	0.464047981	0.618140025
HSPA8	-0.240373057	23.54394839	-1.063533484	0.33133997	0.493689175
TRMT1	-0.242279817	18.59119689	-0.637934019	0.548754882	0.685235491
EIF4G1	-0.248819882	20.00874551	-0.784395869	0.464759989	0.618140025
SEPTIN2	-0.24902493	16.52759811	-0.569093162	0.591419517	0.71677474
LARS1	-0.249891722	20.11442502	-1.589009867	0.166799017	0.337909411
RPL18	-0.253481685	25.13174832	-1.421669352	0.208472112	0.380021371
RUVBL1	-0.255815774	19.9429564	-1.708360896	0.142095356	0.31271873
RUVBL2	-0.262438299	20.80612108	-1.892175013	0.110934496	0.273856744
PDIA6	-0.263946643	23.11539358	-1.129131276	0.304987563	0.469302206
PAFAH1B3	-0.266077399	19.49440201	-1.940285534	0.103978046	0.265501194
RPA3	-0.269852245	17.20491735	-0.706979598	0.507981155	0.656060603
NONO	-0.270812345	20.43067767	-1.128708214	0.305151659	0.469302206
IPO4	-0.270842725	18.04595928	-0.82341961	0.443993545	0.602396787
TKT	-0.272548029	19.47380235	-0.720481526	0.50025104	0.648581291
TPD52	-0.277722619	20.25105133	-1.390167418	0.217337498	0.392436651
PRDX1	-0.279469058	20.63564499	-1.353608562	0.22806126	0.402914729
PCNA	-0.284366279	19.47058009	-0.545551546	0.606452425	0.729706246
DDX1	-0.287167672	19.34110679	-1.433176367	0.205318339	0.376992074
LUC7L2	-0.29553172	26.12622635	-1.813009557	0.123418019	0.285697768
HSPA5	-0.295620751	22.43883853	-1.498815432	0.188165571	0.362774546
SLC2A1	-0.295785379	18.52549532	-0.651398851	0.540642032	0.679867518
GLUL	-0.296551742	18.85955445	-2.258356124	0.067948216	0.208100624
PPIA	-0.301128821	22.45525771	-1.482327936	0.192342619	0.367221368
POLR1C	-0.309324779	20.47588807	-2.118271016	0.081888073	0.23013247
TBCA	-0.310977136	19.79079285	-2.212657648	0.072201057	0.218178287
MAT2A	-0.31162084	19.33432107	-1.065268813	0.330619054	0.493689175
NOP58	-0.318545287	19.71858346	-1.588213707	0.166977032	0.337909411
SMN2	-0.323823599	20.82600796	-1.994350478	0.096687503	0.254708127
CCT2	-0.324548265	20.93154702	-1.580156712	0.168788829	0.340119658
HP1BP3	-0.331959075	18.78979644	-0.897395832	0.406521099	0.571350032
DYNC1H1	-0.33266064	19.36667957	-1.761945201	0.13220617	0.302897013
ILF3	-0.33534372	20.38287688	-1.73691261	0.136738431	0.308657239
SRSF3	-0.337305655	22.42262033	-2.472077953	0.051286867	0.185522263
HSPA1A	-0.342595043	22.36354884	-1.606708424	0.162888675	0.336334949
COPA	-0.345304468	20.23370885	-2.256423755	0.068122626	0.208100624
NCL	-0.345369817	21.51190702	-1.073018679	0.327415404	0.492226754
C11orf98	-0.346262984	18.92268283	-1.99364285	0.096779476	0.254708127
PCBP1	-0.352977314	17.9695546	-1.313982964	0.240228924	0.413144345
UBA1	-0.357033317	17.82947003	-1.145151223	0.298828988	0.463843603
MCM3	-0.358412603	20.68965637	-2.403644831	0.056092397	0.191458232
P4HB	-0.360525114	18.39256528	-1.3002425	0.24458362	0.417414392
ZPR1	-0.36243901	17.22611914	-0.370952287	0.724331416	0.82809048
XRCC6	-0.36433834	21.46314204	-1.708324147	0.142102382	0.31271873
EBAG9	-0.366094203	18.16210288	-1.158437306	0.293802559	0.460707649
RPLP1	-0.36727284	19.8692481	-1.106296081	0.313952816	0.478012186
TNPO1	-0.368088733	19.55771055	-2.500755722	0.049405264	0.185522263
CAPZA1	-0.370668977	19.32941768	-1.572039231	0.170633334	0.340757315
PRDX2	-0.371643156	20.30960609	-2.080497924	0.086134075	0.237134552
OCIAD1	-0.375277739	26.94423374	-2.480783704	0.050707708	0.185522263
PPM1F	-0.378267758	20.27075683	-2.043026015	0.090571011	0.244750045
SRSF4	-0.38236507	22.6317792	-2.39567967	0.056682073	0.192372302
MCM6	-0.382932114	21.0491841	-2.322353785	0.062429271	0.196430713
PRPF38A	-0.385608953	20.92022145	-1.818895066	0.12244331	0.284425605
KIF2A	-0.389484372	18.18168147	-1.326185237	0.236420627	0.409184081
EPRS1	-0.392246647	20.45697546	-2.979528188	0.026887324	0.149593445
EEF1G	-0.392521245	21.31076564	-1.337757559	0.23285963	0.409184081
RTCB	-0.392594357	20.42818856	-1.791007894	0.127130842	0.292269874
VIM	-0.395398268	20.43683408	-0.892555262	0.408897195	0.57330072
SNRPE	-0.399115471	21.03046814	-1.633293532	0.157180981	0.327582791
FARSB	-0.402306195	18.92791171	-2.720177525	0.037240329	0.165226767
GAPVD1	-0.403643273	17.92673395	-0.951548672	0.38066104	0.541834544
PSMC6	-0.409009044	18.32039294	-1.829038152	0.120781524	0.283518736
SF3A3	-0.409613933	18.65626592	-0.571615678	0.589821848	0.71633466
COLGALT1	-0.411561915	18.02499058	-1.514839716	0.184188201	0.358203217
HNRNPU	-0.416058862	23.1754796	-2.726638268	0.03693515	0.165226767
CAD	-0.420650664	20.6173532	-2.476898452	0.050965312	0.185522263
prpL	-0.424056344	25.89701837	-2.135484011	0.080025624	0.229773142
PDIA3	-0.432272049	20.502606	-2.013028739	0.094291864	0.253338382
PAICS	-0.433769806	18.98262518	-1.661154571	0.151407835	0.321561402
RO60	-0.434224458	18.66658098	-2.469963629	0.051428587	0.185522263
STIP1	-0.435747991	21.37948934	-2.411352836	0.055527954	0.190503597
NSUN2	-0.448206631	18.35813769	-1.868565829	0.11451844	0.278592131
SNRPA	-0.4493224	21.97914569	-2.188160678	0.074594554	0.218876126
CEPT1	-0.453597551	19.62123143	-1.330346392	0.235134512	0.409184081
PSMC1	-0.458273757	18.63232372	-1.152992709	0.295853514	0.460707649
POLDIP3	-0.461768647	19.64437897	-1.159029249	0.293580317	0.460707649
SERPINH1	-0.462289807	21.10263399	-1.598855887	0.164612585	0.336776207
MCM4	-0.46239397	20.2486305	-3.021110059	0.025542243	0.149548047
MCM7	-0.463913351	21.51701777	-3.250380829	0.019337556	0.127811836
HNRNPM	-0.465476779	23.08379236	-1.9121791	0.107986544	0.268939733
GMPS	-0.466340052	20.35681929	-3.167782532	0.021357038	0.134791115
XRCC5	-0.467532551	20.31169978	-2.711256594	0.037666214	0.165226767
PPIG	-0.468902642	19.99172289	-1.367988017	0.223786703	0.400302953
DHX9	-0.473738775	20.62691009	-2.750263569	0.035842048	0.165226767
SAP30BP	-0.477993698	20.89509414	-2.415104547	0.055255409	0.190503597
TRIM28	-0.484122127	21.98006254	-2.827921213	0.032489375	0.162417947
RABL6	-0.485892269	22.32398396	-1.588404352	0.166934388	0.337909411
POLR2E	-0.48824084	18.60190679	-1.275784679	0.252511026	0.424446925
PARP2	-0.490659611	18.79640032	-2.525087709	0.047866615	0.1853153
IARS1	-0.491324722	19.00512816	-3.476055512	0.014821017	0.112022317
LUC7L3	-0.492478974	22.03881227	-1.450890951	0.200550088	0.373727044
HNRNPUL2	-0.49362312	20.24793862	-1.912498228	0.107940163	0.268939733
NOP56	-0.501650512	19.59072788	-2.472788885	0.051239308	0.185522263
CHRAC1	-0.513436545	18.46318694	-2.199162802	0.073509497	0.218876126
HNRNPL	-0.515200027	18.86640171	-1.326871427	0.236208103	0.409184081
FUBP1	-0.517389351	22.09171419	-3.131739861	0.022310423	0.138200674
TUBB6	-0.519799506	18.75393255	-0.85686199	0.426745959	0.586228022
PARP1	-0.525295578	21.32327868	-1.976494179	0.099035899	0.255810873
NCLN	-0.528696537	18.94807028	-3.201430715	0.020507477	0.132287965
DDX46	-0.536073754	25.68249609	-1.842072111	0.118679224	0.281547521
SSRP1	-0.543405644	18.47162564	-1.357347501	0.22694266	0.402914729
NPM1	-0.54693525	22.51486624	-2.88493513	0.030245601	0.155648517
SRSF5	-0.549680029	18.82489317	-2.06628049	0.087790554	0.24070443
CKB	-0.555035244	20.32826126	-2.704201178	0.038006773	0.165226767
MAPK1	-0.564923428	17.61505423	-1.295718768	0.246032799	0.418819193
THRAP3	-0.565422203	20.1226288	-2.999073978	0.02624562	0.149593445
PRKDC	-0.567448118	20.06268593	-2.191133296	0.07429975	0.218876126
SAFB	-0.574183922	19.57020965	-1.987936	0.097524495	0.254708127
RSL1D1	-0.581324249	19.23169201	-2.991495133	0.026492423	0.149593445
FUS	-0.582029461	19.09470163	-1.286406841	0.249040214	0.420727028
HNRNPK	-0.586277769	21.01444204	-3.806089922	0.010189262	0.103282069
DIS3	-0.586922435	19.61872962	-1.243908595	0.263187327	0.433605257
UBR5	-0.594856457	18.43281034	-1.531437407	0.1801527	0.353437409
MSH6	-0.595998441	19.86192003	-3.702980951	0.011433884	0.107736176
COPE	-0.598314345	18.98011911	-2.041722991	0.090729464	0.244750045
SF3B3	-0.603302342	22.34946006	-1.227639862	0.268789105	0.437549413
RCC2	-0.613490837	20.1510088	-1.679720696	0.147676059	0.319119533
KHSRP	-0.616205281	22.36993026	-3.737686834	0.010996818	0.105098157
MSH2	-0.619312069	18.36822777	-3.01588715	0.025707063	0.149548047
RPRD1A	-0.621355931	18.78204347	-3.543850929	0.013703997	0.111141892
ARL6IP4	-0.628401196	19.43451491	-1.566696511	0.171857884	0.342181322
DDX39B	-0.632963432	18.82057329	-2.518090913	0.048303742	0.1853153
RBM39	-0.64079696	22.27556662	-1.725185195	0.138914224	0.30977872
RARS1	-0.646876846	19.56170876	-4.096208202	0.007432167	0.092076287
SON	-0.655144773	20.01304637	-1.911133185	0.108138697	0.268939733
RBM27	-0.655175063	18.94322538	-3.584443358	0.013080387	0.110769356
H4C8	-0.656592835	19.53060229	-1.30054695	0.244486366	0.417414392
NOP10	-0.660182251	19.65296983	-2.4759994	0.05102512	0.185522263
PTBP1	-0.664574456	18.12321599	-1.266608007	0.255544298	0.42749675
TRA2B	-0.667692901	19.11436542	-2.114163294	0.082339132	0.23013247
SF3B2	-0.670377636	22.62658668	-3.243947607	0.019487006	0.127811836
SRSF11	-0.684834835	24.28835882	-3.199106372	0.020564945	0.132287965
XRN2	-0.69953321	18.68326246	-1.906320037	0.108841682	0.269685502
PABPN1	-0.703368702	18.40740726	-1.194376806	0.280570065	0.448527742
PUF60	-0.708818967	25.41387905	-1.918850061	0.107021184	0.268939733
MMTAG2	-0.713808967	19.81081289	-3.911297943	0.009074174	0.103282069
TFRC	-0.722349448	22.55790585	-3.139764799	0.022094154	0.138140083
NCBP1	-0.727111031	19.11288808	-1.572939337	0.170427856	0.340757315
PSME3	-0.728363581	17.87883904	-1.858813183	0.116032746	0.280237932
MTA2	-0.743968917	18.21406282	-2.182322877	0.075177063	0.219622074
KIF4A	-0.748722998	18.40838846	-3.741441453	0.01095067	0.105098157
CHD1L	-0.764919706	20.89697002	-3.788252426	0.010393224	0.103777116
DDX17	-0.768905386	20.30012439	-2.897612052	0.029770031	0.154388768
EFTUD2	-0.782106359	19.92923524	-3.528982467	0.01394068	0.111141892
SF3A1	-0.782752358	19.95167579	-2.736196977	0.036488593	0.165226767
NUMA1	-0.782974018	18.668949	-2.430561396	0.054147438	0.189657779
SF1	-0.790406118	20.12266439	-3.561936736	0.013422133	0.111141892
RSRC1	-0.795479427	17.27223849	-1.511067998	0.185117141	0.358966282
FARSA	-0.802563163	18.65413194	-4.176816494	0.006823751	0.087023695
SF3B1	-0.805196152	20.86695535	-3.108689389	0.02294472	0.139545614
SMC2	-0.808398624	18.66631368	-2.196349482	0.073785377	0.218876126
SNRPD3	-0.827914946	19.98011318	-2.325566748	0.062164952	0.196430713
HNRNPD	-0.859978632	18.37909765	-2.595676188	0.043686322	0.18017007
SRRM2	-0.888128921	26.16548519	-2.800388103	0.033637333	0.165226767
DDX42	-0.890577777	19.66355781	-3.529802196	0.013927513	0.111141892
MFAP1	-0.897138098	16.95039795	-1.601447265	0.164041748	0.33663782
RBM7	-0.899611504	18.21879914	-0.967715594	0.373196644	0.536921623
RBM4	-0.905630793	17.61224405	-2.596886392	0.043618165	0.18017007
AHNAK	-0.922507	20.35693323	-2.322686342	0.062401858	0.196430713
HNRNPC	-0.937563715	21.85014612	-6.459812715	0.00086562	0.032172225
RBBP6	-0.948991047	22.53133476	-2.719584134	0.037268495	0.165226767
CPSF6	-0.988559803	19.78867639	-2.538827577	0.047020487	0.1853153
TCOF1	-1.005884824	21.47093742	-2.792097849	0.033991571	0.165226767
GPATCH1	-1.006852252	19.63171767	-2.112171838	0.082558734	0.23013247
GTF3C5	-1.014054178	18.38606416	-3.848859695	0.009718313	0.103282069
ACIN1	-1.023622807	17.98726941	-1.45532076	0.199374002	0.373621409
RBBP4	-1.029557	18.34261838	-4.167066646	0.006894254	0.087023695
SRRT	-1.04096676	21.70392068	-2.367595976	0.058814157	0.193825966
TOP1MT	-1.134762179	17.96509374	-1.684745337	0.146681673	0.318604024
SREK1	-1.149803771	20.26286423	-2.392286094	0.0569353	0.192372302
SNRNP200	-1.174837364	18.33716018	-2.344426871	0.060637031	0.195003518
KRT1	-1.192508734	21.74662116	-2.383639535	0.057585941	0.193202354
YARS1	-1.198305312	17.41393662	-2.523459575	0.047967954	0.1853153
KRT5	-1.215180726	18.5851248	-1.666731781	0.150277246	0.321485565
CHCHD1	-1.279653178	18.08222267	-2.340891657	0.060920382	0.195003518
MTREX	-1.365432999	18.37291252	-2.515358603	0.048475602	0.1853153
PRPF8	-1.397964498	19.65351641	-2.611468045	0.042805871	0.178982049
SSB	-1.414643482	16.26282182	-1.918501206	0.10707145	0.268939733
PRPF40A	-1.681153713	18.18200808	-2.622643927	0.042194323	0.177534605
KLC1	-1.894399427	16.74180614	-1.547848599	0.176245416	0.346788774
OSBPL11	-1.905976407	18.06049781	-9.547238664	0.000114678	0.009045136
YJU2	-1.975980695	17.73600211	-7.769603831	0.000337812	0.018833006
KRT9	-2.13275862	19.4412083	-3.638831462	0.012294046	0.109066049
FRYL	-3.260311304	20.05453747	-15.23994292	9.18E-06	0.003069065
