## Supplemental table 1 for "Genome-wide CRISPRi screening identifies OCIAD1 as a prohibitin client and regulatory determinant of mitochondrial Complex III assembly in human cells"

### Sheet: Sheet1
Plasmid	Insert (5’ to 3’)	Backbone	Cloning Methods
pControlsgRNA	Non-targeting sgRNA	pU6-sgRNA Ef1α-Puro-T2A-BFP	Ligation of annealed oligos
	F:TTGGAACGACTAGTTAGGCGTGTAGTTTAAGAGC	Addgene cat# 60955
	R:TTAGCTCTTAAACTACACGCCTAACTAGTCGTTCCAACAAG	Digested with BstXI/BlpI
pOCIAD1sgRNA1	sgRNA#1 against OCIAD1	pU6-sgRNA Ef1α-Puro-T2A-BFP	Ligation of annealed oligos
	F:TTGGGCGATCTGTCCACCCTCACGTTTAAGAGC	Addgene cat# 60955
	R:TTAGCTCTTAAACGTGAGGGTGGACAGATCGCCCAACAAG	Digested with BstXI/BlpI
pOCIAD1sgRNA2	sgRNA#2 against OCIAD1	pU6-sgRNA Ef1α-Puro-T2A-BFP	Ligation of annealed oligos
	F:TTGGGTAAGTATACAGTGCCTCCGTTTAAGAGC	Addgene cat# 60955
	R:TTAGCTCTTAAACGGAGGCACTGTATACTTACCCAACAAG	Digested with BstXI/BlpI
pLKO1-OCIAD2_shRNA1	shRNA#1 against OCIAD2	pLKO.1	Ligation of annealed oligos
	F: CCGGGAGCAGAGATCTCAAAGATTACTCGAGTAATCTTTGAGATCTCTGCTCTTTTTG	Addgene cat# 26655
	R: AATTCAAAAAGAGCAGAGATCTCAAAGATTACTCGAGTAATCTTTGAGATCTCTGCTC	Digested with AgeI/EcoRI
pLKO1-OCIAD2_shRNA2	shRNA#2 against OCIAD2	pLKO.1	Ligation of annealed oligos
	F: CCGGGAGAATGTCAGGAAGAAAGTTCTCGAGAACTTTCTTCCTGACATTCTCTTTTTG	Addgene cat# 26655
	R: AATTCAAAAAGAGAATGTCAGGAAGAAAGTTCTCGAGAACTTTCTTCCTGACATTCTC	Digested with AgeI/EcoRI
pLKO1-OCIAD2_shRNA3	shRNA#3 against OCIAD2	pLKO.1	Ligation of annealed oligos
	F: CCGGGAAGAAAGTTTCTGGAAGAGACTCGAGTCTCTTCCAGAAACTTTCTTCTTTTTG	Addgene cat# 26655
	R: AATTCAAAAAGAAGAAAGTTTCTGGAAGAGACTCGAGTCTCTTCCAGAAACTTTCTTC	Digested with AgeI/EcoRI
pLKO1-OCIAD2_shRNA4	shRNA#4 against OCIAD2	pLKO.1	Ligation of annealed oligos
	F: CCGGGCATGGATTAAGTGAGAAGGGCTCGAGCCCTTCTCACTTAATCCATGCTTTTTG	Addgene cat# 26655
	R: AATTCAAAAAGCATGGATTAAGTGAGAAGGGCTCGAGCCCTTCTCACTTAATCCATGC	Digested with AgeI/EcoRI
pLKO1-OCIAD2_shRNA5	shRNA#5 against OCIAD2	pLKO.1	Ligation of annealed oligos
	F: CCGGGAGATCTCAAAGATTATGCGACTCGAGTCGCATAATCTTTGAGATCTCTTTTTG	Addgene cat# 26655
	R: AATTCAAAAAGAGATCTCAAAGATTATGCGACTCGAGTCGCATAATCTTTGAGATCTC	Digested with AgeI/EcoRI
pMTS-GFP1-10	GFP1-10 (Van Engelenburg and Palmer, 2010) + gBlock	FUGW	Gibson assembly
	F: ATGAGCAAAGGCGAGGAGC	Addgene cat# 14883
	R: TATCGATAAGCTTGATATCGAATTCTTATTTCTCGTTTGGGTCTTTGCTC	Digested with BamHI/EcoRI
	MTS gBlock: GCTGCAGGTCGACTCTAGAGGATCCATGCTTTCACTACGTCAATCTATAAGATTTTTCAAGCCAGCCACAAGAACTTTGTGTAGCTCTAGACGGGATCCACCGGTCATGAGCAAAGGCGAGGAGCTGTTCA
pIMS-GFP1-10	GFP1-10 (Van Engelenburg and Palmer, 2010) + gBlock	FUGW	Gibson assembly
	F: ATGAGCAAAGGCGAGGAGC	Addgene cat# 14883
	R: TATCGATAAGCTTGATATCGAATTCTTATTTCTCGTTTGGGTCTTTGCTC	Digested with BamHI/EcoRI
	IMS gBlock: AGGTCGACTCTAGAGGATCCATGTTTCGTCTGAACTCACTTTCTGCTTTGGCAGAACTGGCTGTGGGTTCTCGATGGTACCATGGAGGATCACAGCCCATCCAGATCCGGCGAAGACTAATGATGGTGGCTTTCCTGGGAGCATCTGCAGTAACTGCAAGTACTGGTCTTTTGTGGAAGAGGGCCCATGCAGAATCTCCAATGAGCAAAGGCGAGGAGCT
pGFP11-N1	GFP11-N1 (for C-terminal tagging, contains a BamHI cloning site 5' of the GFP11 and a stop codon at the end of GFP11)	pEGFP-N1	Gibson assembly
	gBlock: GTACCGCGGGCCCGGGATCCGGCGGAGGCTCTGGCGGGGGGAGCGGTGGCGGCAGCCGTGATCATATGGTACTGCATGAATATGTGAACGCGGCGGGCATTACCTAAGCGGCCGCGACTCTAGATCA	Clontech
		Digested with BamHI/NotI
pGFP11-C1	GFP11-C1 (for N-terminal tagging, contains a BamHI cloning site 3' of the GFP11)	pEGFP-N1	Gibson assembly
	gBlock: TCGACGGTACCGCGGGCCCGATGCGTGATCATATGGTACTGCATGAATATGTGAACGCGGCGGGCATTACCGGCGGAGGCTCTGGCGGGGGGAGCGGTGGCGGCAGCGGATCCGACTCTAGATCATAATCAGCCA	Clontech
		Digested with BamHI/NotI
pCoQ9-GFP11	CoQ9 from human cDNA	pGFP11-N1 (This study)	Gibson assembly
	F: CGACGGTACCGCGGGCCCGGATGGCGGCGGCGGCGGTATC
	R: CCCCGCCAGAGCCTCCGCCGCGCCGACGCTGGTTTAGACCTGTCAAGTTCTTGAGC	Digested with BamHI
pMICU1-GFP11	MICU1 from human cDNA	pGFP11-N1 (This study)	Gibson assembly
	F: CGACGGTACCGCGGGCCCGGATGTTTCGTCTGAACTCACTTTCTG
	R: CCCCGCCAGAGCCTCCGCCGCCCTGTTTGGGTAAAGCGAAGTCC	Digested with BamHI
pAcGFP-OCIAD1	OCIAD1 from human cDNA	pAcGFP
	F: CACTCGAGGCCACCATGAATGGGAGGGCTGATTTTCGAG	Digested with XhoI/BamHI	Digestion and ligation
	R: AATTCAAAAAGAGAATGTCAGGAAGAAAGTTCTCGAGAACTTTCTTCCTGACATTCTC
pGFP11-OCIAD1	OCIAD1 from pAcGFP-OCIAD1	pGFP11-C1 (This study)	Gibson assembly
	F: GGGGAGCGGTGGCGGCAGCGGTATGAATGGGAGGGCTGATTTTCG
	R: GGCTGATTATGATCTAGAGTCGTCACTCATCCCAAGTATCTCCATAC	Digested with BamHI
pOCIAD1-GFP11	OCIAD1 from pAcGFP-OCIAD1	pGFP11-N1 (This study)	Gibson assembly
	F: CGACGGTACCGCGGGCCCGGATGAATGGGAGGGCTGATTTTCG
	R: CCCCGCCAGAGCCTCCGCCGCGCTCATCCCAAGTATCTCCATACTTG	Digested with BamHI
pUltra-OCIAD1	OCIAD1 from pAcGFP-OCIAD1	pUltra	Gibson assembly
	F: GGAGGAGAATCCCGGGCCTTCCATGAATGGGAGGGCTGATTT	Addgene cat# 24129
	R: CCCCTGCCCTCGCCGGAGCCTCACTCATCCCAAGTATCTCCATAC	Digested with XbaI/BamHI
pUltra-OCIAD1(F102A)		pUltra-OCIAD1 (This study)	Inverse PCR + Ligation
		F: TTGAAAATTCCCCCCTTGGAG
		R: GTTTCTTGGCTTTCTCTTGGCAAG
pAcGFP-OCIAD1(Δ116-245)		pAcGFP-OCIAD1 (This study)	Inverse PCR + Ligation
		F: GGATCAGGATCAGGATCACG
		R: TCGTAAAGCTTCTCCAAGGG
pAcGFP-OCIAD1(Δ116-140)		pAcGFP-OCIAD1 (This study)	Inverse PCR + Ligation
		F: CAATCATCTTTTGTGACATCC
		R: TCGTAAAGCTTCTCCAAGG
pAcGFP-OCIAD1(Δ141-160)		pAcGFP-OCIAD1 (This study)	Inverse PCR + Ligation
		F: CCAATTCCATTCAGTTCTTCTATGAATG
		R: ACCACTCACACTTGAGTCATATTTTG
pAcGFP-OCIAD1(Δ161-180)		pAcGFP-OCIAD1 (This study)	Inverse PCR + Ligation
		F: GTCCAAGGACCTGATCCCAA
		R: CTCATAATGAGGAAGCATTTCTATG
pAcGFP-OCIAD1(Δ181-200)		pAcGFP-OCIAD1 (This study)	Inverse PCR + Ligation
		F: GAATTAAGGAATAAGAACAGAG
		R: AATATGATCAGTAATACCAGTG
pAcGFP-OCIAD1(Δ201-220)		pAcGFP-OCIAD1 (This study)	Inverse PCR + Ligation
		F: TCAGTCAGGCCTATGCATG
		R: CTCATATGTAATATTTTTTCTTTTAGGAC
pAcGFP-OCIAD1(Δ221-245)		pAcGFP-OCIAD1 (This study)	Inverse PCR + Ligation
		F: GGATCAGGATCAGGATCACG
		R: GGGGTCAGTCTTTTGTGTTAAAG
pFUGW-OCIAD1	OCIAD1+GFP from appropriate pAcGFP-OCIAD1 truncation	FUGW	Gibson assembly
pFUGW-OCIAD1(Δ116-245)	F: GCTGCAGGTCGACTCTAGAGGCCACCATGAATGGGAGGGC	Addgene cat# 14883
pFUGW-OCIAD1(Δ116-140)	R: TGATTATCGATAAGCTTGATATCGTCACTTGTACAGCTCATCCATGC	Digested with BamHI/EcoRI
pFUGW-OCIAD1(Δ141-160)
pFUGW-OCIAD1(Δ161-180)
pFUGW-OCIAD1(Δ181-200)
pFUGW-OCIAD1(Δ201-220)
pFUGW-OCIAD1(Δ221-245)
pUltra-OCIAD1-TEV-StrepII	OCIAD1 from pAcGFP-OCIAD1 + TEV-StrepII gBlock	pUltra	Gibson assembly
	F: GGAGGAGAATCCCGGGCCTATGAATGGGAGGGCTGATTT	Addgene cat# 24129
	R: CTCATCCCAAGTATCTCCATACTTG	Digested with XbaI/BamHI
	gBlock: TAAACAAGTATGGAGATACTTGGGATGAGGGCGGAGGCTCTGAGAACCTGTATTTCCAGTCCGGCGGGGGGAGCTGGAGCCACCCGCAGTTCGAAAAGTGACGGCTCCGGCGAGGGCAGGGGAAG
pUltra-OCIAD1(Δ97-115)-TEV-StrepII		pUltra-OCIAD1-TEV-StrepII (This study)	Inverse PCR + Ligation
		F: TTTCACATAAGAAAGTTTTCCAGC
		R: TCAGGACAAGCACGACGATC
pUltra-OCIAD1(Δ116-140)-TEV-StrepII		pUltra-OCIAD1-TEV-StrepII (This study)	Inverse PCR + Ligation
		F: CAATCATCTTTTGTGACATCC
		R: TCGTAAAGCTTCTCCAAGG
pUltra-OCIAD1(Δ141-160)-TEV-StrepII		pUltra-OCIAD1-TEV-StrepII (This study)	Inverse PCR + Ligation
		F: CCAATTCCATTCAGTTCTTCTATGAATG
		R: ACCACTCACACTTGAGTCATATTTTG
pUltra-OCIAD1(Δ161-180)-TEV-StrepII		pUltra-OCIAD1-TEV-StrepII (This study)	Inverse PCR + Ligation
		F: GTCCAAGGACCTGATCCCAA
		R: CTCATAATGAGGAAGCATTTCTATG
pUltra-OCIAD1(Δ181-200)-TEV-StrepII		pUltra-OCIAD1-TEV-StrepII (This study)	Inverse PCR + Ligation
		F: GAATTAAGGAATAAGAACAGAG
		R: AATATGATCAGTAATACCAGTG
pUltra-OCIAD1(Δ201-220)-TEV-StrepII		pUltra-OCIAD1-TEV-StrepII (This study)	Inverse PCR + Ligation
		F: TCAGTCAGGCCTATGCATG
		R: CTCATATGTAATATTTTTTCTTTTAGGAC
pUltra-OCIAD1(Δ221-245)-TEV-StrepII		pUltra-OCIAD1-TEV-StrepII (This study)	Inverse PCR + Ligation
		F: GGCGGAGGCTCTGAGAACCTG
		R: GGGGTCAGTCTTTTGTGTTAAAGATAC
